# Network inference at single-cell resolution reveals morphoregulatory divergence and multilayered buffering in limb evolution

**DOI:** 10.64898/2026.11.07.765081

**Authors:** A Alcaina-Caro, I Sospedra-Arrufat, V Tissières, I Salvador-Martínez, L Almorox, JJ Pawluk, A Díaz-Rueda, A Fernández-Miñán, A Hurtado, FM Real, DG Lupiáñez, B Pernaute, A Visel, M Osterwalder, H Heyn, JJ Tena, G Nusspaumer, J Lopez-Rios

## Abstract

How changes in conserved developmental genetic programs contribute to morphological evolution remains poorly understood, particularly in non-conventional model species. Here, we combine single-cell transcriptomic and chromatin-accessibility profiling with cross-species label transfer and gene regulatory network inference to compare mouse and pig limb development. Our analyses identify broadly conserved cellular organization but discrete divergence in HOX-, FGF- and SHH-regulated programs. FGFR inhibition in mouse limb buds phenocopies the distal expansion of pig *GREM1* expression, while altered SHH responses and anterior-posterior polarity converge on the *PTCH1* regulatory landscape. Its functional dissection reveals degeneration of a limb regulatory module in artiodactyls, conservation of an additional distal enhancer, and extensive redundancy among cis-regulatory inputs. Allele-specific analyses further show that reduced *Ptch1* dosage is buffered by transcriptional compensation. Together, these findings reveal how cis-regulatory and pathway-level robustness can accommodate distributed regulatory change while preserving developmental function, providing a mechanistic framework for the evolution of artiodactyl limb morphology.
