## Supplementary material for "Network inference at single-cell resolution reveals morphoregulatory divergence and multilayered buffering in limb evolution": Table S13

### Sheet: Table S13
Ptch1 allele	sgRNA 1	sgRNA 2	mm10 genomic coordinates of the deletion(s)	Genotyping primer mutant allele (Fw)	Genotyping primer mutant alele (Rv)	Genotyping primer wild-type allele (Fw)	Genotyping primer wild-type alele (Rv)
A	CAAACACACGGTTCCGCAGA	AGAGCACGCTGCATACGTAG	chr13:63525331-63525959	ACAAAACGGAAAGAACAGAGGT	CAGAGTCATTGTGGAGTGTGAGG	CCTATCCACGTCTGTGTGCAGT	GAACTCCTGTCACTGGTGTTCG
B	TTAACCATTTCACGCCACAC	TAATACATGTGGAGTATGGC	chr13:63528122-63529428	AAGGAAGGAAGGAAGACTGAATGA	TTCATTCTAAGTTGGTGGCAGG	AAGATCACAGCCAGCACCTATT	TAAGCATTCACAGACCGTGTGT
AB	see A and B alleles	see A and B alleles	chr13:63525331-63525959; chr13:63528123-63529441	same as for A and B alleles	same as for A and B alleles	same as for A and B alleles	same as for A and B alleles
∆130	AAGACTGACAGTCAGAAGCA	GGTGGGGATAGCATAATTGA	chr13:63402954-63535234	ATCAGCCAAAGCTGTAAGCAAT	CATGTCAGGTGTGAGAGGAGG	GCTTTGCCTAATAACAGCCCA	CAGGCACCAGGAAATGTACC
∆PrP	AAAGCCTCAAACATACTCGG	GCAAGACTTAGACTCTCGCA	chr13:63566900-63578804	GCTCTTGGAGGGCAGAAATTAC	CAGTATGGCAGGTCTAGAGTAGCAG	GAGCATTTGCCTCGCAATAGAC	TGAGGATCCAGACGAATTCCAA
∆300	CTAACACGTAGACCTCCTGC	CCTGCCATTAGCGGTGCCAG	chr13:63717054-64023496	AATGCTAACTCCGTGCTGAATTG	TGCTGGAGATCTGAACTCAGGTT	AATGCTAACTCCGTGCTGAATTG	GCATTTTCTGCAAGTGCCATACTA
∆300AB	See ∆300 allele	See ∆300 allele	chr13:63525331-63525959; chr13:63528123-63529441; chr13:63717052-64023480	same as for A, B and ∆300 alleles	same as for A, B and ∆300 alleles	same as for A, B and ∆300 alleles	same as for A, B and ∆300 alleles
F	AAGACTGACAGTCAGAAGCA	TTCAAGCCGCAGAAGCCGGG	chr13:63402978-63431627	ATTCAGTTCAGTCAATCACAAGTCG	AGGTAAAAGCTCCTACCACCAA	ACGTTCTCGCGAGTCTTCTCT	AGGTAAAAGCTCCTACCACCAA
∆300ABF	See F allele	See F allele	chr13:63525331-63525959; chr13:63528123-63529441; chr13:63717052-64023480; chr13:63402980-63432030	same as for A, B, ∆300 and F alleles	same as for A, B, ∆300 and F alleles	same as for A, B, ∆300 and F alleles	same as for A, B, ∆300 and F alleles
