## Supplementary material for "Network inference at single-cell resolution reveals morphoregulatory divergence and multilayered buffering in limb evolution": Table S12

### Sheet: Table S12
Viewpoint	Coordinates (mm10)	Primer DS	Primer US
Fancc_prom	chr13:63,429,405-63,430,889	AATGATACGGCGACCACCGAGATCTACACTCTTTCCCTACACGACGCTCTTCCGATCTTCTGGGCCTGTCACTCAA	CAGTAAGGCAGCAAGACAGC
LRM_RegB	chr13:63,528,435-63,529,611	AATGATACGGCGACCACCGAGATCTACACTCTTTCCCTACACGACGCTCTTCCGATCTTGTGGCTTCCTGTTCTCAAAC	CCAGAAGGCTCACTCTTTCC
Ptch1_prom	chr13:63,565,305-63,567,190	AATGATACGGCGACCACCGAGATCTACACTCTTTCCCTACACGACGCTCTTCCGATCTCCTGATATTTGGAATTCGTCTG	GCCAGAGAAATGGAAATGAG
E385	chr13:63,951,462-63,952,070	AATGATACGGCGACCACCGAGATCTACACTCTTTCCCTACACGACGCTCTTCCGATCTTCGGAGGTATCTGATTAGGG	AAAGCAGAGTTTCCGAGACC
