## Supplementary material for "Network inference at single-cell resolution reveals morphoregulatory divergence and multilayered buffering in limb evolution": Table S11

### Sheet: Table S11
Region assayed	Coordinates (mm10, except stated otherwise)	Reference
LRM (pig)	chr10:26,677,155-26,688,967 (susScr11)	this article
LRM (mouse)	chr13:63,522,014-63,531,798	Lopez-Rios et al., 2014
LRM (bovine)	chr8:83,532,871-83,542,036 (bosTau8)	Lopez-Rios et al., 2014
E1:E8	chr13:63,566,073-63,574,805	this article
E3	chr13:63,567,440-63,568,616	this article
E11 (hs1258)	chr9:95,495,577-95,497,123 (hg38)	Vista Enhancer Browser
E4 (hs1417)	chr9:95,512,060-95,513,032 (hg38)	Vista Enhancer Browser
E60 (mm702)	chr13:63,625,948-63,628,451	Vista Enhancer Browser
E335	chr13:63,900,831-63,903,972	this article
E351	chr13:63,917,022-63,919,809	this article
E385 (mouse)	chr13:63,950,818-63,953,163	this article
LRM ∆AB	chr13:63,522,014-63,531,798 (deletions in chr13:63,525,331-63,525,959; chr13:63,528,123-63,529,441)	this article
E385 (pig)	chr10:26,038,161-26,040,462 (susScr11)	this article
E385 (bovine)	chr8:84,218,513-84,220,674 (bosTau8)	this article
