## Supplementary material for "Network inference at single-cell resolution reveals morphoregulatory divergence and multilayered buffering in limb evolution": Table S10

### Sheet: Table S10
Target amplicon	Forward qPCR primer	Reverse qPCR primer	Figure
Ptch1 (exons 7-9)	CATTGGCAGGAGGAGTTGATTG	GCACCTTTTGAGTGGAGTTTGG	Fig. 4
Ptch1 (exons 2-3)	GGCAAGTTTTTGGTTGTGGGTC	CCTCTTCTCCTATCTTCTGACGGG	Fig. 6 (specific for the wt allele)
Hprt1 (normalizer)	GCAAACTTTGCTTTCCCTGGTT	GGTCCTTTTCACCAGCAAGCT	Fig. 4, Fig. 6
Rpl19 (normalizer)	ACCCTGGCCCGACGG	TACCCTTTCCTCTTCCCTATGCC	Fig. 4, Fig. 6
