## Supplementary material for "Network inference at single-cell resolution reveals morphoregulatory divergence and multilayered buffering in limb evolution": Table S9

### Sheet: Table S9
Gene	Species	Probe	Cloning method
Shh	mouse	Echelard et al., 1993 (PMID 7916661)
Emx2	mouse	GAGCACGCTTTTGAGAAGAACCATTACGTGGTGGGAGCGGAAAGGAAGCAGCTGGCTCACAGTCTCAGTCTTACGGAAACTCAGGTAAAAGTATGGTTTCAGAACCGGAGAACGAAATTCAAAAGGCAAAAGCTAGAGGAAGAAGGCTCAGATTCTCAACAGAAGAAAAAAGGGACACACCACATTAACCGGTGGAGAATTGCTACCAAGCAGGCGAGTCCGGAGGAAATAGATGTGACCTCAGACGATTAAAAGTCCAAACCCAATCCTACAAAAATGGACAGCACAGAGCAAGAAAGACAGGGAGAGGAGGGGAAGAAAAACCCTACAAAACAAAAACAAACTGCACACACATCCACCGAGAAAGGGAGAGAGGGAATCAGAGCAGTGACGCTCGCA…	PCR
Pkdcc	mouse	Probst et al., 2011 (PMID 21471156)
Shox2	mouse	Cobb and Duboule, 2005 (PMID 15944189)
Cyp26b1	mouse	Yashiro et al., 2004 (PMID 15030763)
Meis2	mouse	TTAGCTCTGGTTTTTGAGAAGTGCGAGCTGGCGACCTGCACTCCCCGGGAACCCGGAGTGGCCGGCGGAGACGTCTGTTCCTCTGACTCCTTCAACGAGGACATCGCGGTCTTCGCCAAGCAGGTTCGCGCCGAAAAGCCTCTTTTTTCCTCAAACCCAGAGCTGGATAATTTGATGATACAAGCAATTCAAGTACTAAGGTTTCATCTTCTGGAGTTAGAAAAGGTCCACGAACTATGTGATAACTTCTGCCACCGGTACATTAGCTGTTTGAAGGGAAAAATGCCCATTGACCTCGTGATTGATGAGAGAGATGGAAGCTCCAAGTCAGATCATGAAGAACTTTCAGGCTCCTCCACAAATCTCGCCGACCACAACCCTTCATCCTGGCGAGACCAC…	synthetic fragment
Fgfr2 (iiic)	mouse	AGCCACCAACCAAATACCAAATCTCCCAACCAGAAGCGTACGTGGTTGCCCCCGGGGAATCGCTAGAGTTGCAGTGCATGTTGAAAGATGCCGCCGTGATCAGTTGGACTAAGGATGGGGTGCACTTGGGGCCCAACAATAGGACAGTGCTTATTGGGGAGTATCTCCAGATAAAAGGTGCCACACCTAGAGACTCCGGCCTCTATGCTTGTACTGCAGCTAGGACGGTAGACAGTGAAACTTGGTACTTCATGGTGAATGTCACAGATGCCATCTCATCTGGAGATGATGAGGACGACACAGATAGCTCCGAAGACGTTGTCAGTGAGAACAGGAGCAACCAGA	synthetic fragment
Dusp6	mouse	Dickinson et al., 2002 (PMID 11960712)
Grem1	mouse	Zúñiga et al., 1999 (PMID 10524628)
Hoxb3	mouse	CTACGGCCTCAATCACCTTTCCCACCACCCCTCGGGGAACCTGGACTACAACGGGGCGGCCCCTATGGGCCCCAACCAGCATCATGGACCCTGTGACCCTCACCCCACGTACACAGACCTCTCCTCTCACCACGCACCGCCTCAGGGTAGAATCCAAGAAGCGCCCAAACTGACACACCTGTGATGGGAGGGGCGGGCTGGGGAGGGAGGGGTGAGGTTAAGGGCCAGGGAGACGGCGGACTTGGGGGATGGGCGCGGTTTAGAGTCCTGAAAGAGGTGTGGGATGGGGTTGTCGCCAGGTTTCCAGAAACAGAACAGGCCTGGGGTGCCTTCCCAGCTCCCAGGCCCCCTCCCCGCCCCCAGGGGCTGTCTTTTAAGTCCTCCATGCCTGGTTCCATC…	synthetic fragment
Gria2	mouse	GAACAAGGCAAGGCTGTCAATTACAGGAAGTACTGGAGAAAATGGACGTGTTATGACTCCAGAATTTCCCAAAGCAGTGCATGCTGTCCCTTACGTGAGTCCTGGCATGGGAATGAATGTCAGTGTGACTGATCTCTCGTGATTGATAGGAACCTTCTGAGTGCCTTACACAATGGTTTCCTTGTGTGTTTATTGTCAAAGTGGTGAGAGGCATCCGATATCTTGAAGGCTTTTCTTTCAGCCAAGAATTCTTAACTATGTGGAGTTCACCTTGAATTGTAAGGAAAGATTAATTACAAACAGAGCATCCTTTTCTACTTCGATGTCAGAGGAAGCGTGGTGGACATGCACAGCTAACATGGAAGTACTATCACTTAACTGAAGTCTTTGTACAGACAA…	PCR
Irx5	mouse	CGCACGCTCACCCTCCGCGCAGTGTCCCTTTCCGGGCGGGACGGTGCTGTCCCGGCCTCTTTATTACACGGCGCCCTTCTATCCGGGCTACACGAACTATGGCTCCTTCGGACATCTTCACGGCCACCCAGGGCCAGGGCCAAGCCCTACAGCGGGTCCTGGCTCTCATTTCAATGGATTAAACCAGACGGTGTTGAATCGTGCGGACGTTTTGGCTAAAGACCCGAAAATGTTGCGGAGCCAGTCTCAGCTAGACCTGTGCAAAGACTCCCCCTATGAGTTGAAGAAAGGTATGTCCGACATTTAACTCTGGTGCGGTATCCCCGGACTTTCCTAATTTATTAAAACCATGGCCTTGGCAGTTATTTTTCCATCACCAAGAGAGAGAAAGAAAAAAGA…	synthetic fragment
Ptch1 (exons 13-14)	mouse	Büscher et al., 1997 (PMID 9152009)
Ptch1 (exons 1-2)	mouse	GCCGAGCGCCCAGGCGCGCCCGGAGCCCGCGGCGGCGGCGGCAACATGGCCTCGGCTGGTAACGCCGCCGGGGCCCTGGGCAGGCAGGCCGGCGGCGGGAGGCGCAGACGGACCGGGGGACCGCACCGCGCCGCGCCGGACCGGGACTATCTGCACCGGCCCAGCTACTGCGACGCCGCCTTCGCTCTGGAGCAGATTTCCAAGGGGAAGGCTACTGGCCGGAAAGCGCCGCTGTGGCTGAGAGCGAAGTTTCAGAGACTCTTATTTAAACTGGGTTGTTACATTCAAAAGAACTGCGGCAAGTTTTTGGTTGTGGGTCTCCTCATATTTGGGGCCTTCGCTGTGGGATTAAAGGCAGCTAATCTCGAGACCAACGTGGAGGAGCTGTGGGTGGAAG	synthetic fragment (Fig. S6c)
Gli1	mouse	Hui and Joyner, 1993 (PMID 8387379)
Frem1	mouse	GGACTTGAGATGGTCGTATATTGAATGGGCCCAGACTGCATATGAGGTTTGTGAGAATGTGGGCTTATTGCCCTTGGAAGTTACCAGAAGGGGATATCCCATGGACTCAGCCTTTGTGGGTGTAGAGGTTAACCAAGTGTCAGCTACAGTTGGAAAAGATTTTACTGTCACTCCATCCAAACTGCTTCAATTTGACCCAGGAATGTCAACTAAGATGTGGAATATAGCAATTACCTATGACGGATTAGAGGAAGATGATGAGGTCTTTGAAGTAATTCTGAACTCCCCTGTGAATGCGGTTCTTGGCACGCAGACAAAAGCGGCGGTGAAAATTTTGGACTCAAAAGGAGGACGGTGCCATCCTTCAAATTCCTTCAACCAAAGCAAGCACAGCACGTG…	PCR
Hhip	mouse	CTACCGTCGACGGCCTGCTAAGCCTGGCATTCCATCCCAATTACAAGAAAAATGGAAAGCTGTATGTGTCTTATACCACCAACCAGGAACGGTGGGCTATTGGGCCTCACGACCACATTCTTCGGGTTGTGGAATACACAGTATCCAGGAAAAACCCCCATCAAGTTGATGTGAGAACAGCCAGGGTGTTTCTGGAAGTCGCAGAGCTCCACCGAAAGCATCTTGGGGGACAGCTGCTCTTTGGTCCTGATGGCTTTTTGTACATCATCCTTGGGGATGGTATGATCACATTGGATGACATGGAAGAGATGGATGGGTTAAGTGACTTCACAGGCTCTGTGCTGAGGCTGGACGTGGACACCGACATGTGCAATGTGCCTTATTCCATACCTCGGAGTA…	synthetic fragment
Wt1	mouse	Pritchard-Jones et al., 1990 (PMID 2164159)
Gsc	mouse	Blum et al., 1992 (PMID 1352187)
Pax1	mouse	Deutsch et al., 1988 (PMID 2453291)
Osr1	mouse	So and Danielian, 1999 (PMID 10473132)
Osr2	mouse	CTGCAGCTCACCAATTACTCCTTCCTGCAGGCAGTGAACACCTTCCCGGCCGCAGTGGACCACCTTCAGGGCCTCTACGGTCTCAGTGCGGTGCAGACCATGCACATGAACCACTGGACGCTGGGGTACCCCAGTGTGCACGAGATCACCCGCTCCACCATCACGGAGATGGCGGCTGCGCAGGGCCTCGTGGACGCTCGCTTCCCCTTCCCCTCGCTGCCCTTTGCCACCCACCTGTTCCACCCCAAGCAGGGGGCCATTGCCCACGTCCTTCCAGCCCTACACAAGGACCGGCCCCGTTTTGACTTTGCCAACTTGGCGGTGGCCGCCACGCAAGAAGATCCTCCTAAAATGGGAGACCTGAGCAAGCTGAGCCCAGGGCTGGGGAGCCCCATCTCG…	PCR
Tbx2	mouse	Galli et al., 2010 (PMID 20386744)
Hoxd11	mouse	Dollé et al., 1989 (PMID 2574828)
Fancc	mouse	ATGGCTCAGGAGTCTGCAGACCTTGCTTCTGACTGTCAGTCTTGGCTGCAGAAGCTTTCTGCATGGGAACAGGCCTCTTCTGAGGAAACCCAGAAGGACACTTGTCTTCACTTGTCCGGGTTCCAGGAGTTCCTGAGGCAGATGTATGAAATCTTGAAGGAGATGGATTCTGATGCAATCCTGGAAAGGTTCCCCACAATTGGTCAACTGTTGGCAAAAGCTTGTTGGAATCCTCTCATCTTAGCATATGATGAAAGCCAAAAAATTGTAATATGGTGCTTATGTTGTCTGGTGAACAAAGAACCTCGGACTTCTGCACAGTCAGGACTTAACTCGTGGATCCGGGGTTTGTTATCTCATGTACTTTCTGCATTCAGATTCGACATGAAAGAAGTTTGT…	PCR
Ercc6l2	mouse	ACAGGTGGTGTCCGGGAGAAAGATGTCTTGCTCCATCTTTGGATAACAAAAAGCTTTGTGAAGCAAGCATAAAATCTATTACTGTGGATGGAAATGGGAAACCTTTTGCAGTTGTCCTGTATCCAGACTTTCAAGAAAAGACAATACCTCTTCAAAGACTTCAAGAAGTAAAATCAACTAAAGATTACTCCAGAAGTCTTATATTTGATGATAAAGATTTAGAAAAACCTTATTTCCCAGATCGAAAAATTCCATCTTTGGCTAGTGCTTTTCAATTATCTGAAGATGGAGACTCAATTCCTTATACTATTAATAGGTACTTGCGAGATTACCAAAGGGAGGGGGCTCAGTTCCTCTACAGACACTACATAGAGGGGAGAGGGTGTATTCTTGGTGATG…	PCR
SHH	pig	Tissières et al., 2020 (PMID 32268095)
EMX2	pig	GAACACGCCTTCGAGAAGAACCACTACGTGGTGGGCGCCGAGAGGAAGCAGCTGGCGCATAGCCTCAGCCTCACGGAAACTCAGGTAAAAGTATGGTTTCAGAACCGAAGGACGAAGTTCAAAAGGCAGAAGCTGGAGGAAGAAGGCTCAGATTCTCAACAAAAGAAAAAAGGGACGCACCATATTAACCGGTGGAGAATCGCCACTAAGCAGGCGAGTCCGGAGGAAATAGATGTGACCTCAGACGATTAAAAACAAACAGAACCCCACGAAACGGACAACACGGAGCAAAACAGAGACAGGGATAGGAGGGGAAGAAGAAAAAAAGAAAAACCACACAACCCTACAAAACAAAAACAAACCGCACACACACATTCACCGAGAAGGGGACAGGGAGTC…	PCR
PKDCC	pig	GTGCTGGTAGATGGGGAGCTGAAGGTGACGGATCTGGATGACGCCCGCGTGGAAGAGACGCCGTGTACAGGCAGCGCCGACTGCATGCTGGAGTTCCCAGCCAGGAACTTCACCCTGCCCTGCTCAGCGCAGGGCTGGTGCGAAGCCATGAACGAGAAACGCAATCTCTACAATGCTTACAGGTTTTTCTTCACATACCTCCTGCCACATAGTGCCCCGCCCTCGCTACGGCCTCTGCTGGACAGCATTGTCAATGCCACAGGAGAGCTCACCTGGGGAGTGGACGAGACCCTGGCCCAGCTGGAGAAGGTGCTGCACCTGTACCGGAGCGGGCAATATCTGCAGAACTCCACGGCAGGCAGCAGAGCTGAGTACCAGCGCCTCCCAGACAGTACCATC…	synthetic fragment
SHOX2	pig	CGAGAGAAGCAGGGAGCCGGGCAGCCCGCGGCTCACTGAGGTGTCCCCGGAGCTGAAGGATCGCAAAGAGGATGCGAAAGGGATGGAGGACGAAGGCCAGACCAAAATCAAGCAGAGGCGAAGTCGGACCAATTTCACCCTAGAACAACTCAACGAGCTGGAGAGGCTTTTTGACGAGACTCACTACCCGGATGCCTTTATGCGCGAAGAACTGAGCCAACGGCTGGGGCTGTCCGAGGCCCGAGTGCAGGTTTGGTTTCAAAATCGAAGAGCTAAATGTAGAAAACAAGAAAATCAACTTCATAAAGGCGTCCTCATAGGGGCTGCCAGCCAATTTGAAGCTTGTAGAGTAGCACCCTACGTCAATGTAGGTGCTTTAAGGATGCCATTTCAGCAGGA…	synthetic fragment
CYP26B1	pig	CGGCCGCTAATCCGCGTGACGGGCGCGGAGAACGTGCGCAAGATCCTCATGGGCGAGCACCATCTCGTGAGCACCGAGTGGCCACGCAGCACACGCATGCTGCTGGGCCCGAACACGGTGGCCAACTCCATCGGCGATATCCACCGCAACAAGCGCAAGGTCTTCTCCAAGATCTTCAGCCACGAGGCCCTGGAGAGCTACCTGCCCAAGATCCAGCTGGTGATCCAGGACACGCTGCGCGCCTGGAGCAGTCACCCCGAGGCCATCAACGTCTATCAGGAAGCACAGAAGCTCACCTTCCGCATGGCCATCCGCGTGCTGCTGGGCTTCAGCATCCCCGAGGAGGACCTCGGGCACCTCTTCGAGGTCTACCAGCAGTTCGTGGAGAACGTCTTCTCC…	PCR
MEIS2	pig	TTAGCTCTGGTCTTTGAGAAGTGCGAGCTGGCGACCTGCACTCCCCGAGAACCCGGAGTGGCCGGCGGAGACGTCTGCTCCTCCGACTCCTTCAACGAGGACATCGCGGTCTTCGCCAAGCAGGTTCGCGCCGAAAAGCCACTCTTTTCCTCAAATCCAGAGCTGGACAATTTGATGATACAAGCAATACAAGTACTAAGGTTTCATCTTTTGGAGTTAGAAAAGGTCCATGAACTGTGTGATAACTTCTGCCACCGGTACATTAGCTGTTTGAAGGGGAAAATGCCTATAGACCTTGTCATTGATGAAAGAGACGGCAGCTCCAAATCAGATCATGAAGAACTTTCAGGCTCCTCCACAAACCTCGCTGACCATAATCCTGCATCTTGGCGAGACCAC…	synthetic fragment
FGFR2 (iiic)	pig	AGCCACCAACCAAATACCAAATCTCCCAACCAGAAGTTTACGTGGCTGCGCCCCGGGAGTCGCTAGAGTTGCGCTGCCTGTTGCGAGATGCCGCCGTGATCAGTTGGACTAAGGATGGGGTACACTTGGGGCCCAACAATAGGACAGTGCTTATTGGGGAGTACTTGCAGATAAAAGGTGCCACGCCTAGGGACTCCGGCCTCTATGCTTGTACCGCTGCTAGGAGTGTAGACAGTGAGACTGTCTACTTCATGGTCAATGTCACAGATGCCATCTCGTCCGGAGATGACGAGGACGACACCGATGGCTCAGAGGATTTTGTCAGTGAGAACAGTAACAGCAAGA	synthetic fragment
DUSP6	pig	TCTTGGTGCATTGCTTGGCCGGCATCAGCCGCTCGGTCACTGTGACTGTGGCTTATCTTATGCAAAAGCTCAACCTGTCGATGAATGATGCTTATGACATTGTGAAGATGAAGAAATCCAACATCTCCCCCAACTTCAACTTCATGGGCCAGCTGCTGGACTTCGAGAGGACGCTGGGACTCAGCAGCCCCTGTGACAACCGCGTCCCCGCCCAGCAGCTCTATTTCACCACCCCCTCCAACCAGAACGTCTACCAGGTGGACTCCCTGCAATCCACGTGAAAGGCCCCACGCTGGGATG	PCR
GREM1	pig	Tissières et al., 2020 (PMID 32268095)
HOXB3	pig	CGGCCTCAACCACCTTTCCCACCACCCCTCTGGGAATCTGGACTACAACGGGGCGCCCCCTATGGCCTCCAGCCAGCACCACGGACCCTGCGATCCCCACCCTACCTACACAGACCTCTCCTCTCATCATGCGCCTCCTCCTCCTCAGGGTAGAATCCAAGAAGCGCCCAAGTTAACACACCTGTGATGGGAGAGGGAGGGTCGGAGGGACAAGGTCCTGGGGTAGGGGAGACCCAGGAGGGACGGGGACTGTGGAGCTCTGCGGAGGGGGGGGGGCACCCTGGACATCTGAGAGAAAAGGCAGGGAGGTGGCAGTTAGGCTTCCTGGGAGGGAAGGGCCTGGAGCTCCTTCTTCTTCCCCTGGCCTCAGAGGTTGCCTTTTTAAAGTCTTGCAGCCCT…	synthetic fragment
GRIA2	pig	TGACCTTGAGTGATGCCATGAGGAGCAAGTCGAGGCTGTCAATTACAGGAAGTACTGGAGAAAATGGAAGTGTTATGACTCCAGAATTTCCAAAAGCAGTGCATGCTGTCCCTTACGTGAGTTCTGGCATGAGAATGAATGTCAGTGTGACTGATCTCTCGTGATTGATAAGAACCTTTTGAGTGCCTTACACAATGGTTTTCTTGTGTGTTTATTGACAAAGTGGTGAGAGGCATCCAATATCTTGAAGACCTTTCTTTCAGCCAAGAATTCTTACATATGTGGAATTCATCTTGAATTGTAAGGAATGGTTATCTAAAAACACAACATCCTTTTCTACTCCAGTTCCAGATGAAGCTTGGTGGACATGCACAGCTAACATGGAAGTATTCTAGTTTA…	PCR
IRX5	pig	ATCGCGCTCACCCTCGGCGCAGTGCCCCTTTCCAGGCGGGACGGTGCTGTCTCGGCCTCTCTACTACACGGCGCCCTTCTATCCCGGCTACACGAACTATGGCTCCTTCGGACACCTTCACGGCCACCCGGGGCCCGGCCCAGGCCCCACAACGGGTCCGGGCTCGCATTTCAATGGATTAAACCAGACCGTGTTGAACCGAGCGGACGCTTTGGCTAAAGACCCGAAAATGTTGCGGAGCCAGTCCCAGCTAGACCTGTGCAAAGACTCTCCCTATGAATTGAAGAAAGGTATGTCCGACATTTAACGCGGGCTGCGTCGGTCCTGGACTTTCCTAATTTATTAAAAAACATGGCCTTGGCAGTTATTTTTCCATCAACATGAGAGAAAAGCAAAACT…	synthetic fragment
PTCH1	pig	Tissières et al., 2020 (PMID 32268095)
GLI1	pig	Tissières et al., 2020 (PMID 32268095)
FREM1	pig	GGAACTGAAGTGGTCTCATGTTGAGTGGTCACGGACTGAATATGAGGTCTGTGAGAATGTGGGCGTGTTACCCTTGGAAATTACCAGAAGGGGATATTCCATGGACTCAGCCTTTGTGAGTGTAAAGGTCAACCAAGTGTCAGCTACAGTTGGAAAGGATTTCACCATGACTCCGTCTAAACTGATTCAATTTGACCCAGGAATGTCAACTAAGATGTGGAATATAGCAATTACCTATGACGGATTAGAGGAAGATGATGAGGTCTTTGAAGAAATTCTGAACTCCCCGGTGAATGCAGTTCTTGGCACAAAGACAAAAGCTGCAGTGAAAATTTTGGACTCAAAAGGAGGACAGTGCCATCCTTCGTATGCCTTCAACCCAAACACACCCCATGCAAG…	PCR
HHIP	pig	CTACCGTCGACGGACTGCTAAGCCTTGCATTCCATCCCAATTATAAGAAAAATGGAAAGCTGTATGTGTCTTATACCACCAACCAGGAACGGTGGGCCATGGGGCCTCATGACCATATTCTCAGGGTTGTGGAATACACAGTCTCCAGAAAAAATCCCCATCAAGTTGATTTGAGAACAGCCAGAGTATTCCTAGAAGTCGCAGAACTCCACAGAAAACATCTGGGGGGACAGCTGCTCTTTGGTCCTGATGGCTTTTTGTACATCATCCTCGGTGACGGGATGATCACACTGGATGATATGGAAGAAATGGACGGGTTAAGCGACTTCACAGGTTCGGTGCTCCGGCTGGACGTGGACACTGACATGTGTCAGGTGCCGTATTCCATACCCAGGAGCA…	synthetic fragment
WT1	pig	CCCCACTCCTTCATCAAACAAGAGCCGAGCTGGGGCGGCGCGGAGCCGCACGAGGAGCAGTGCTTGAGCGCCTTCACTGTCCATTTCTCGGGCCAATTCACCGGCACAGCTGGAGCCTGTCGCTACGGACCCTTCGGTCCTCCTCCGCCCAGCCAGGCATCCTCTGGCCAGGCCAGGATGTTCCCCAACGCGCCCTACCTGCCCAGCTGCCTCGAGAGCCAGCCCGCTATTCGCAACCAGGGATACAGCACAGTCACCTTCGACGGGACGCCCAGCTACGGTCACACGCCCTCGCACCACGCGGCACAGTTCCCCAACCACTCCTTCAAGCACGAGGACCCCATGGGCCAGCAGGGCTCGCTGGGTGAGCAGCAGTACTCCGTGCCGCCCCCAGTCTAC…	synthetic fragment
GSC	pig	TCGGTGCTGGTGTCCCCTGTGCCACACCAGATGCTGCCCTACATGAACGTGGGCACCCTGTCGCGCACGGAACTGCAGCTCCTCAACCAGCTGCACTGCCGGCGGAAGCGGCGGCACCGCACCATCTTCACCGATGAACAGCTCGAAGCCCTGGAGAACCTCTTCCAGGAGACCAAGTACCCAGACGTGGGTACCCGCGAGCAGCTGGCTCGGAAGGTGCACCTCCGCGAGGAGAAAGTGGAGGTCTGGTTCAAAAACCGCCGCGCCAAATGGAGGCGGCAGAAGCGGTCTTCGTCCGAGGAGTCGGAAAACGCCGAGAAATGGAACAAGACGTCGTCGAAAGCCTCGCCCGAGAAGAGGGAAGAGGAAGGTAAAAGCGATTTGGACTCGGACAGCTGA…	synthetic fragment
PAX1	pig	GAGCAGACGTACGGCGAGGTGAATCAGCTGGGCGGTGTGTTTGTCAACGGCCGGCCCCTGCCCAACGCCATCCGCCTGCGCATCGTGGAGCTGGCGCAGCTGGGTATCCGACCCTGTGACATCAGCCGGCAGCTTCGCGTCTCCCACGGCTGCGTGAGCAAGATCCTGGCGCGCTACAACGAGACGGGCTCCATCCTGCCCGGGGCCATCGGGGGCAGCAAACCCCGTGTCACCACTCCCAACGTGGTCAAGCACATCCGGGACTACAAGCAGGGCGACCCCGGCATCTTTGCCTGGGAAATCCGCGACCGGCTGCTGGCCGATGGCGTCTGCGACAAGTACAACGTGCCCTCTGTGAGTTCCATCAGCCGCATCCTGCGCAATAAAATCGGCAGCCTG…	synthetic fragment
OSR1	pig	TCCCTGGTTCCCTCATGTCATCCAGCCCAAGCCAGAGATCACTGCTGGAGGCAGCGGGCCCGGGGCTCTCAAGACCAAGCCGCGCTTTGATTTTGCCAACCTGGCCTTGGCCGCCACACAAGAAGATCCCTCCAAGCTTGGCCGAGGGGAGGGTCCCGGTTCCCCTGCCAGTGGGCTGGGTGCCCTCCTGGATGTGACCAAGCTGTCCCCAGAAAAGAAGCCCACGAGGGGACGCCTGCCTTCCAAAACCAAGAAAGAGTTCGTATGCAAATTCTGTGGCCGCCACTTCACGAAGTCCTACAACCTCCTTATCCATGAGCGGACGCACACAGATGAGCGGCCCTACACATGCGACATCTGCCACAAAGCCTTCCGGAGGCAAGACCACCTAAGGGACCA…	synthetic fragment
OSR2	pig	CTGCAGCTCACCAATTACTCCTTCCTGCAGGCCGTGAACACCTTCCCCGCTGCGGTGGACCACCTGCAGGGCCTGTACGGTCTCAGCGCCGTGCAGACCATGCACATGAACCACTGGACCCTGGGGTACCCCAACATGCACGAGATCACCCGCTCCACCATCACCGAGATGGCGGCGGCGCAGGGCCTCGTGGACGCGCGCTTCCCCTTCCCGGCTCTGCCCTTTACCACCCACCTCTTCCACCCCAAGCAGGGAGCCATTGCCCACGTCCTCCCAGCTCTGCACAAAGACCGGCCTCGGTTTGACTTCGCCAACTTGGCTGTGGCCGCTACGCAAGAGGACCCCCCTAAGATAGGAGACCTGACCAAGCTGAGCCCGGGGCTGGGTAGCCCCATCTCG…	PCR
TBX2	pig	CGGAGTCCCTTTCTGGGCAGTGCCCGGCCCCGCCTGCGCTTCAGCCCCTACCAGATCCCAGTCACCATCCCGCCTAGCACTAGCCTCCTCACCACTGGGCTGGCGGCCGAGGGCTCCAAGGCTGCAGGTGGCAACAGCCGGGAGCCCAGCCCCCTGCCCGAGCTGGCTCTCCGCAAAGTGGGGGCCCCACCCCGTGGTGCCCTGTCGCCCAGCGGCTCAGCCAAAGAGGCGGCCAGTGAACTGCAGAGCATCCAGAGACTGGTGAGTGGGCTGGAGAGCCAGCGAGCCCTCTCCCCCGGCAGGGAGTCGCCCAAGTGAGGGGGCTGCCCAGCTGCTCCGCTGCCACGCAGGCCTCCCGGGCTG	PCR
HOXD11	pig	Tissières et al., 2020 (PMID 32268095)
