## Supplementary material for "Network inference at single-cell resolution reveals morphoregulatory divergence and multilayered buffering in limb evolution": Table S8

### Sheet: Sheet 1
Region	Target	importance_R2G	rho_R2G	importance_x_rho	importance_x_abs_rho	Source	is_extended	eRegulon_name	Gene_signature_name	Region_signature_name	importance_TF2G	regulation	rho_TF2G	triplet_rank
17:57673546-57674046	BMP7	0.0057155	0.220132	0.00125817	0.00125817	HOXC11	True	HOXC11_extended_+/+	HOXC11_extended_+/+_(39g)	HOXC11_extended_+/+_(289r)	0.0747185	1	0.126614	13659
1:264906606-264907106	LHX2	0.00783158	0.303642	0.002378	0.002378	HOXC11	True	HOXC11_extended_+/+	HOXC11_extended_+/+_(39g)	HOXC11_extended_+/+_(289r)	0.0255226	1	0.078723	7361
1:7170401-7170901	SLC22A3	0.062529	0.273828	0.0171222	0.0171222	HOXC11	True	HOXC11_extended_+/+	HOXC11_extended_+/+_(39g)	HOXC11_extended_+/+_(289r)	0.113417	1	0.100459	42497
13:51319295-51319795	MITF	0.11296	0.447922	0.0505974	0.0505974	HOXC11	True	HOXC11_extended_+/+	HOXC11_extended_+/+_(39g)	HOXC11_extended_+/+_(289r)	0.0713021	1	0.144941	15847
17:57686725-57687225	BMP7	0.00534527	0.20959	0.00112031	0.00112031	HOXC11	True	HOXC11_extended_+/+	HOXC11_extended_+/+_(39g)	HOXC11_extended_+/+_(289r)	0.0747185	1	0.126614	59263
9:52378596-52379096	PKNOX2	0.0166693	0.274222	0.00457108	0.00457108	HOXC11	True	HOXC11_extended_+/+	HOXC11_extended_+/+_(39g)	HOXC11_extended_+/+_(289r)	1.17987	1	0.144249	19687
13:202312518-202313018	ETS2	0.0548771	0.2178	0.0119523	0.0119523	HOXC11	True	HOXC11_extended_+/+	HOXC11_extended_+/+_(39g)	HOXC11_extended_+/+_(289r)	0.0493273	1	0.0749749	36007
18:45329945-45330445	HOXA13	0.0222764	0.309269	0.00688939	0.00688939	HOXC11	True	HOXC11_extended_+/+	HOXC11_extended_+/+_(39g)	HOXC11_extended_+/+_(289r)	0.15058	1	0.148809	51945
18:45452056-45452556	HOXA13	0.0231525	0.304082	0.00704024	0.00704024	HOXC11	True	HOXC11_extended_+/+	HOXC11_extended_+/+_(39g)	HOXC11_extended_+/+_(289r)	0.15058	1	0.148809	37482
13:202718716-202719216	ETS2	0.0220583	0.180143	0.00397365	0.00397365	HOXC11	True	HOXC11_extended_+/+	HOXC11_extended_+/+_(39g)	HOXC11_extended_+/+_(289r)	0.0493273	1	0.0749749	61717
18:45182149-45182649	HOXA13	0.0390069	0.31548	0.0123059	0.0123059	HOXC11	True	HOXC11_extended_+/+	HOXC11_extended_+/+_(39g)	HOXC11_extended_+/+_(289r)	0.15058	1	0.148809	43401
13:51183137-51183637	MITF	0.0622301	0.405527	0.025236	0.025236	HOXC11	True	HOXC11_extended_+/+	HOXC11_extended_+/+_(39g)	HOXC11_extended_+/+_(289r)	0.0713021	1	0.144941	40979
12:19541188-19541688	ETV4	0.00591598	0.221593	0.00131094	0.00131094	HOXC11	True	HOXC11_extended_+/+	HOXC11_extended_+/+_(39g)	HOXC11_extended_+/+_(289r)	0.0953964	1	0.0808907	61715
18:45398049-45398549	HOXA13	0.058743	0.28837	0.0169397	0.0169397	HOXC11	True	HOXC11_extended_+/+	HOXC11_extended_+/+_(39g)	HOXC11_extended_+/+_(289r)	0.15058	1	0.148809	28675
17:57473803-57474303	BMP7	0.011668	0.205938	0.00240288	0.00240288	HOXC11	True	HOXC11_extended_+/+	HOXC11_extended_+/+_(39g)	HOXC11_extended_+/+_(289r)	0.0747185	1	0.126614	61130
18:45466942-45467442	HOXA13	9.43648e-05	0.203649	1.92173e-05	1.92173e-05	HOXC11	True	HOXC11_extended_+/+	HOXC11_extended_+/+_(39g)	HOXC11_extended_+/+_(289r)	0.15058	1	0.148809	51635
18:45373063-45373563	HOXA13	0.056874	0.296642	0.0168712	0.0168712	HOXC11	True	HOXC11_extended_+/+	HOXC11_extended_+/+_(39g)	HOXC11_extended_+/+_(289r)	0.15058	1	0.148809	37910
17:57860034-57860534	BMP7	0.00356694	0.108023	0.000385313	0.000385313	HOXC11	True	HOXC11_extended_+/+	HOXC11_extended_+/+_(39g)	HOXC11_extended_+/+_(289r)	0.0747185	1	0.126614	63632
18:45434502-45435002	HOXA13	0.0139243	0.293777	0.00409064	0.00409064	HOXC11	True	HOXC11_extended_+/+	HOXC11_extended_+/+_(39g)	HOXC11_extended_+/+_(289r)	0.15058	1	0.148809	54078
17:57395399-57395899	BMP7	0.0452639	0.188541	0.0085341	0.0085341	HOXC11	True	HOXC11_extended_+/+	HOXC11_extended_+/+_(39g)	HOXC11_extended_+/+_(289r)	0.0747185	1	0.126614	48810
4:14737290-14737790	MTSS1	0.0286286	0.424408	0.0121502	0.0121502	HOXC11	True	HOXC11_extended_+/+	HOXC11_extended_+/+_(39g)	HOXC11_extended_+/+_(289r)	0.0248964	1	0.128053	61441
8:83903266-83903766	HHIP	0.00512478	0.20668	0.00105919	0.00105919	HOXC11	True	HOXC11_extended_+/+	HOXC11_extended_+/+_(39g)	HOXC11_extended_+/+_(289r)	0.228703	1	0.0948778	34838
18:45194247-45194747	HOXA13	0.00213955	0.406561	0.000869858	0.000869858	HOXC11	True	HOXC11_extended_+/+	HOXC11_extended_+/+_(39g)	HOXC11_extended_+/+_(289r)	0.15058	1	0.148809	57191
17:57584565-57585065	BMP7	0.00417823	0.196204	0.000819786	0.000819786	HOXC11	True	HOXC11_extended_+/+	HOXC11_extended_+/+_(39g)	HOXC11_extended_+/+_(289r)	0.0747185	1	0.126614	37009
18:45411738-45412238	HOXA13	0.00334134	0.229905	0.000768191	0.000768191	HOXC11	True	HOXC11_extended_+/+	HOXC11_extended_+/+_(39g)	HOXC11_extended_+/+_(289r)	0.15058	1	0.148809	56159
18:45360136-45360636	HOXA13	0.000243948	0.228565	5.5758e-05	5.5758e-05	HOXC11	True	HOXC11_extended_+/+	HOXC11_extended_+/+_(39g)	HOXC11_extended_+/+_(289r)	0.15058	1	0.148809	51033
1:264899969-264900469	LHX2	0.0155179	0.282669	0.00438644	0.00438644	HOXC11	True	HOXC11_extended_+/+	HOXC11_extended_+/+_(39g)	HOXC11_extended_+/+_(289r)	0.0255226	1	0.078723	64584
7:44792562-44793062	TFAP2B	0.0464463	0.40043	0.0185985	0.0185985	HOXC11	True	HOXC11_extended_+/+	HOXC11_extended_+/+_(39g)	HOXC11_extended_+/+_(289r)	0.0523235	1	0.141118	50225
17:57624392-57624892	BMP7	0.00231738	0.217556	0.00050416	0.00050416	HOXC11	True	HOXC11_extended_+/+	HOXC11_extended_+/+_(39g)	HOXC11_extended_+/+_(289r)	0.0747185	1	0.126614	62750
12:19531183-19531683	ETV4	0.0254785	0.235895	0.00601024	0.00601024	HOXC11	True	HOXC11_extended_+/+	HOXC11_extended_+/+_(39g)	HOXC11_extended_+/+_(289r)	0.0953964	1	0.0808907	37297
9:127837087-127837587	PLA2G4A	0.172611	0.240319	0.0414817	0.0414817	HOXC11	True	HOXC11_extended_+/+	HOXC11_extended_+/+_(39g)	HOXC11_extended_+/+_(289r)	0.0258011	1	0.0857914	3837
4:14940246-14940746	MTSS1	0.0287146	0.410785	0.0117955	0.0117955	HOXC11	True	HOXC11_extended_+/+	HOXC11_extended_+/+_(39g)	HOXC11_extended_+/+_(289r)	0.0248964	1	0.128053	61250
18:45334296-45334796	HOXA13	0.0332433	0.305561	0.0101579	0.0101579	HOXC11	True	HOXC11_extended_+/+	HOXC11_extended_+/+_(39g)	HOXC11_extended_+/+_(289r)	0.15058	1	0.148809	39734
9:139231863-139232363	EGFR	0.0441068	0.16518	0.00728558	0.00728558	HOXC11	True	HOXC11_extended_+/+	HOXC11_extended_+/+_(39g)	HOXC11_extended_+/+_(289r)	0.232232	1	0.0804083	50690
18:45226611-45227111	HOXA13	0.00988419	0.296801	0.00293364	0.00293364	HOXC11	True	HOXC11_extended_+/+	HOXC11_extended_+/+_(39g)	HOXC11_extended_+/+_(289r)	0.15058	1	0.148809	65542
7:44753600-44754100	TFAP2B	0.050177	0.343503	0.017236	0.017236	HOXC11	True	HOXC11_extended_+/+	HOXC11_extended_+/+_(39g)	HOXC11_extended_+/+_(289r)	0.0523235	1	0.141118	19149
7:44863735-44864235	TFAP2B	0.00256089	0.35806	0.000916951	0.000916951	HOXC11	True	HOXC11_extended_+/+	HOXC11_extended_+/+_(39g)	HOXC11_extended_+/+_(289r)	0.0523235	1	0.141118	64095
9:127724560-127725060	PLA2G4A	0.0132215	0.154095	0.00203737	0.00203737	HOXC11	True	HOXC11_extended_+/+	HOXC11_extended_+/+_(39g)	HOXC11_extended_+/+_(289r)	0.0258011	1	0.0857914	59619
15:19893342-19893842	GPR39	0.0659793	0.222954	0.0147103	0.0147103	HOXC11	True	HOXC11_extended_+/+	HOXC11_extended_+/+_(39g)	HOXC11_extended_+/+_(289r)	0.0140645	1	0.0859294	43323
17:57672240-57672740	BMP7	0.0279947	0.202729	0.00567534	0.00567534	HOXC11	True	HOXC11_extended_+/+	HOXC11_extended_+/+_(39g)	HOXC11_extended_+/+_(289r)	0.0747185	1	0.126614	44777
12:19815646-19816146	ETV4	0.00509064	0.239056	0.00121695	0.00121695	HOXC11	True	HOXC11_extended_+/+	HOXC11_extended_+/+_(39g)	HOXC11_extended_+/+_(289r)	0.0953964	1	0.0808907	40055
13:202670897-202671397	ETS2	0.0569553	0.202768	0.0115487	0.0115487	HOXC11	True	HOXC11_extended_+/+	HOXC11_extended_+/+_(39g)	HOXC11_extended_+/+_(289r)	0.0493273	1	0.0749749	45780
18:45392218-45392718	HOXA13	0.000665387	0.246993	0.000164346	0.000164346	HOXC11	True	HOXC11_extended_+/+	HOXC11_extended_+/+_(39g)	HOXC11_extended_+/+_(289r)	0.15058	1	0.148809	67114
2:17494233-17494733	TSPAN18	0.00782366	0.168721	0.00132001	0.00132001	HOXC11	True	HOXC11_extended_+/+	HOXC11_extended_+/+_(39g)	HOXC11_extended_+/+_(289r)	0.15059	1	0.103514	26155
18:45321096-45321596	HOXA13	0.0216902	0.298005	0.00646378	0.00646378	HOXC11	True	HOXC11_extended_+/+	HOXC11_extended_+/+_(39g)	HOXC11_extended_+/+_(289r)	0.15058	1	0.148809	36905
13:50893623-50894123	MITF	0.0224116	0.382656	0.00857593	0.00857593	HOXC11	True	HOXC11_extended_+/+	HOXC11_extended_+/+_(39g)	HOXC11_extended_+/+_(289r)	0.0713021	1	0.144941	58852
1:264773640-264774140	LHX2	0.0448314	0.383212	0.0171799	0.0171799	HOXC11	True	HOXC11_extended_+/+	HOXC11_extended_+/+_(39g)	HOXC11_extended_+/+_(289r)	0.0255226	1	0.078723	52791
2:17616063-17616563	TSPAN18	0.00182823	0.143275	0.00026194	0.00026194	HOXC11	True	HOXC11_extended_+/+	HOXC11_extended_+/+_(39g)	HOXC11_extended_+/+_(289r)	0.15059	1	0.103514	57297
18:45475894-45476394	HOXA13	0.000272848	0.28232	7.70306e-05	7.70306e-05	HOXC11	True	HOXC11_extended_+/+	HOXC11_extended_+/+_(39g)	HOXC11_extended_+/+_(289r)	0.15058	1	0.148809	12457
2:17511476-17511976	TSPAN18	0.0688078	0.216317	0.0148843	0.0148843	HOXC11	True	HOXC11_extended_+/+	HOXC11_extended_+/+_(39g)	HOXC11_extended_+/+_(289r)	0.15059	1	0.103514	38823
2:17923985-17924485	TSPAN18	0.068518	0.197681	0.0135447	0.0135447	HOXC11	True	HOXC11_extended_+/+	HOXC11_extended_+/+_(39g)	HOXC11_extended_+/+_(289r)	0.15059	1	0.103514	12768
1:265030033-265030533	LHX2	0.011722	0.323077	0.0037871	0.0037871	HOXC11	True	HOXC11_extended_+/+	HOXC11_extended_+/+_(39g)	HOXC11_extended_+/+_(289r)	0.0255226	1	0.078723	52531
18:45382544-45383044	HOXA13	0.0901489	0.320872	0.0289263	0.0289263	HOXC11	True	HOXC11_extended_+/+	HOXC11_extended_+/+_(39g)	HOXC11_extended_+/+_(289r)	0.15058	1	0.148809	19662
12:19415517-19416017	ETV4	0.00282729	0.166091	0.000469588	0.000469588	HOXC11	True	HOXC11_extended_+/+	HOXC11_extended_+/+_(39g)	HOXC11_extended_+/+_(289r)	0.0953964	1	0.0808907	53360
2:17852864-17853364	TSPAN18	0.00104418	0.14523	0.000151645	0.000151645	HOXC11	True	HOXC11_extended_+/+	HOXC11_extended_+/+_(39g)	HOXC11_extended_+/+_(289r)	0.15059	1	0.103514	60835
17:57857902-57858402	BMP7	0.00236403	0.202881	0.000479618	0.000479618	HOXC11	True	HOXC11_extended_+/+	HOXC11_extended_+/+_(39g)	HOXC11_extended_+/+_(289r)	0.0747185	1	0.126614	63846
12:19515771-19516271	ETV4	0.00860562	0.257923	0.00221958	0.00221958	HOXC11	True	HOXC11_extended_+/+	HOXC11_extended_+/+_(39g)	HOXC11_extended_+/+_(289r)	0.0953964	1	0.0808907	27928
5:41428390-41428890	PKP2	0.133065	0.414817	0.0551976	0.0551976	HOXC11	True	HOXC11_extended_+/+	HOXC11_extended_+/+_(39g)	HOXC11_extended_+/+_(289r)	0.0947898	1	0.187837	11742
4:14938158-14938658	MTSS1	0.061183	0.451676	0.0276349	0.0276349	HOXC11	True	HOXC11_extended_+/+	HOXC11_extended_+/+_(39g)	HOXC11_extended_+/+_(289r)	0.0248964	1	0.128053	27264
7:44776543-44777043	TFAP2B	0.0527763	0.315253	0.0166379	0.0166379	HOXC11	True	HOXC11_extended_+/+	HOXC11_extended_+/+_(39g)	HOXC11_extended_+/+_(289r)	0.0523235	1	0.141118	14574
1:265053247-265053747	LHX2	0.0012466	0.201677	0.000251409	0.000251409	HOXC11	True	HOXC11_extended_+/+	HOXC11_extended_+/+_(39g)	HOXC11_extended_+/+_(289r)	0.0255226	1	0.078723	67464
9:52327494-52327994	PKNOX2	0.0143848	0.237177	0.00341174	0.00341174	HOXC11	True	HOXC11_extended_+/+	HOXC11_extended_+/+_(39g)	HOXC11_extended_+/+_(289r)	1.17987	1	0.144249	46131
13:202438471-202438971	ETS2	0.0860045	0.211644	0.0182024	0.0182024	HOXC11	True	HOXC11_extended_+/+	HOXC11_extended_+/+_(39g)	HOXC11_extended_+/+_(289r)	0.0493273	1	0.0749749	20135
18:45357149-45357649	HOXA13	0.00947354	0.304113	0.00288103	0.00288103	HOXC11	True	HOXC11_extended_+/+	HOXC11_extended_+/+_(39g)	HOXC11_extended_+/+_(289r)	0.15058	1	0.148809	54470
8:83872990-83873490	HHIP	0.00438424	0.223001	0.000977688	0.000977688	HOXC11	True	HOXC11_extended_+/+	HOXC11_extended_+/+_(39g)	HOXC11_extended_+/+_(289r)	0.228703	1	0.0948778	51253
12:19243983-19244483	ETV4	0.0462336	0.256886	0.0118768	0.0118768	HOXC11	True	HOXC11_extended_+/+	HOXC11_extended_+/+_(39g)	HOXC11_extended_+/+_(289r)	0.0953964	1	0.0808907	46959
17:57702187-57702687	BMP7	0.00239764	0.222561	0.000533622	0.000533622	HOXC11	True	HOXC11_extended_+/+	HOXC11_extended_+/+_(39g)	HOXC11_extended_+/+_(289r)	0.0747185	1	0.126614	46393
8:67988792-67989292	SLC4A4	0.008539	0.158856	0.00135647	0.00135647	HOXC11	True	HOXC11_extended_+/+	HOXC11_extended_+/+_(39g)	HOXC11_extended_+/+_(289r)	0.0287504	1	0.0992746	58570
9:52352371-52352871	PKNOX2	0.0868527	0.34253	0.0297497	0.0297497	HOXC11	True	HOXC11_extended_+/+	HOXC11_extended_+/+_(39g)	HOXC11_extended_+/+_(289r)	1.17987	1	0.144249	1596
18:45406580-45407080	HOXA13	0.00267876	0.210033	0.000562629	0.000562629	HOXC11	True	HOXC11_extended_+/+	HOXC11_extended_+/+_(39g)	HOXC11_extended_+/+_(289r)	0.15058	1	0.148809	51203
13:50968890-50969390	MITF	0.0140117	0.310821	0.00435512	0.00435512	HOXC11	True	HOXC11_extended_+/+	HOXC11_extended_+/+_(39g)	HOXC11_extended_+/+_(289r)	0.0713021	1	0.144941	61063
1:264737628-264738128	LHX2	0.0148704	0.307203	0.00456825	0.00456825	HOXC11	True	HOXC11_extended_+/+	HOXC11_extended_+/+_(39g)	HOXC11_extended_+/+_(289r)	0.0255226	1	0.078723	65734
9:52557645-52558145	PKNOX2	0.0437211	0.298982	0.0130718	0.0130718	HOXC11	True	HOXC11_extended_+/+	HOXC11_extended_+/+_(39g)	HOXC11_extended_+/+_(289r)	1.17987	1	0.144249	9336
2:17525504-17526004	TSPAN18	0.00241487	0.198795	0.000480064	0.000480064	HOXC11	True	HOXC11_extended_+/+	HOXC11_extended_+/+_(39g)	HOXC11_extended_+/+_(289r)	0.15059	1	0.103514	56677
12:19557645-19558145	ETV4	0.0469129	0.312271	0.0146495	0.0146495	HOXC11	True	HOXC11_extended_+/+	HOXC11_extended_+/+_(39g)	HOXC11_extended_+/+_(289r)	0.0953964	1	0.0808907	46800
1:264873453-264873953	LHX2	0.00381135	0.314589	0.00119901	0.00119901	HOXC11	True	HOXC11_extended_+/+	HOXC11_extended_+/+_(39g)	HOXC11_extended_+/+_(289r)	0.0255226	1	0.078723	64831
1:264977310-264977810	LHX2	0.00323456	0.301727	0.000975953	0.000975953	HOXC11	True	HOXC11_extended_+/+	HOXC11_extended_+/+_(39g)	HOXC11_extended_+/+_(289r)	0.0255226	1	0.078723	64896
9:52525516-52526016	PKNOX2	0.00675101	0.254924	0.001721	0.001721	HOXC11	True	HOXC11_extended_+/+	HOXC11_extended_+/+_(39g)	HOXC11_extended_+/+_(289r)	1.17987	1	0.144249	37842
18:45444100-45444600	HOXA13	0.0017827	0.293607	0.000523413	0.000523413	HOXC11	True	HOXC11_extended_+/+	HOXC11_extended_+/+_(39g)	HOXC11_extended_+/+_(289r)	0.15058	1	0.148809	8460
1:264995189-264995689	LHX2	0.000888915	0.247323	0.000219849	0.000219849	HOXC11	True	HOXC11_extended_+/+	HOXC11_extended_+/+_(39g)	HOXC11_extended_+/+_(289r)	0.0255226	1	0.078723	67318
13:202548188-202548688	ETS2	0.0290452	0.201554	0.00585418	0.00585418	HOXC11	True	HOXC11_extended_+/+	HOXC11_extended_+/+_(39g)	HOXC11_extended_+/+_(289r)	0.0493273	1	0.0749749	24283
1:6923717-6924217	SLC22A3	0.0101301	0.317411	0.0032154	0.0032154	HOXC11	True	HOXC11_extended_+/+	HOXC11_extended_+/+_(39g)	HOXC11_extended_+/+_(289r)	0.113417	1	0.100459	51572
17:57453546-57454046	BMP7	0.00056744	0.166132	9.42701e-05	9.42701e-05	HOXC11	True	HOXC11_extended_+/+	HOXC11_extended_+/+_(39g)	HOXC11_extended_+/+_(289r)	0.0747185	1	0.126614	27262
13:202596188-202596688	ETS2	0.0208638	0.201824	0.00421082	0.00421082	HOXC11	True	HOXC11_extended_+/+	HOXC11_extended_+/+_(39g)	HOXC11_extended_+/+_(289r)	0.0493273	1	0.0749749	44910
8:67957720-67958220	SLC4A4	0.0506437	0.225184	0.0114041	0.0114041	HOXC11	True	HOXC11_extended_+/+	HOXC11_extended_+/+_(39g)	HOXC11_extended_+/+_(289r)	0.0287504	1	0.0992746	50759
7:44890215-44890715	TFAP2B	0.0103177	0.243996	0.00251748	0.00251748	HOXC11	True	HOXC11_extended_+/+	HOXC11_extended_+/+_(39g)	HOXC11_extended_+/+_(289r)	0.0523235	1	0.141118	64113
17:1555781-1556281	DLC1	0.00155043	0.143078	0.000221833	0.000221833	HOXC11	True	HOXC11_extended_+/+	HOXC11_extended_+/+_(39g)	HOXC11_extended_+/+_(289r)	0.0523491	1	0.107703	64665
8:83900203-83900703	HHIP	0.0316696	0.257456	0.00815355	0.00815355	HOXC11	True	HOXC11_extended_+/+	HOXC11_extended_+/+_(39g)	HOXC11_extended_+/+_(289r)	0.228703	1	0.0948778	45417
8:83678140-83678640	HHIP	0.0659874	0.272335	0.0179707	0.0179707	HOXC11	True	HOXC11_extended_+/+	HOXC11_extended_+/+_(39g)	HOXC11_extended_+/+_(289r)	0.228703	1	0.0948778	39880
8:67776342-67776842	SLC4A4	0.09383	0.251211	0.0235711	0.0235711	HOXC11	True	HOXC11_extended_+/+	HOXC11_extended_+/+_(39g)	HOXC11_extended_+/+_(289r)	0.0287504	1	0.0992746	20233
15:19740699-19741199	GPR39	0.0458638	0.224	0.0102735	0.0102735	HOXC11	True	HOXC11_extended_+/+	HOXC11_extended_+/+_(39g)	HOXC11_extended_+/+_(289r)	0.0140645	1	0.0859294	44231
2:17673661-17674161	TSPAN18	0.0899571	0.228912	0.0205922	0.0205922	HOXC11	True	HOXC11_extended_+/+	HOXC11_extended_+/+_(39g)	HOXC11_extended_+/+_(289r)	0.15059	1	0.103514	6465
2:17620406-17620906	TSPAN18	0.00838138	0.218254	0.00182927	0.00182927	HOXC11	True	HOXC11_extended_+/+	HOXC11_extended_+/+_(39g)	HOXC11_extended_+/+_(289r)	0.15059	1	0.103514	46732
1:264612635-264613135	LHX2	0.00106063	0.18447	0.000195655	0.000195655	HOXC11	True	HOXC11_extended_+/+	HOXC11_extended_+/+_(39g)	HOXC11_extended_+/+_(289r)	0.0255226	1	0.078723	58427
18:45389156-45389656	HOXA13	0.0616355	0.289707	0.0178562	0.0178562	HOXC11	True	HOXC11_extended_+/+	HOXC11_extended_+/+_(39g)	HOXC11_extended_+/+_(289r)	0.15058	1	0.148809	2687
18:45433924-45434424	HOXA13	0.000445213	0.242988	0.000108181	0.000108181	HOXC11	True	HOXC11_extended_+/+	HOXC11_extended_+/+_(39g)	HOXC11_extended_+/+_(289r)	0.15058	1	0.148809	58062
18:45354345-45354845	HOXA13	0.00131251	0.275467	0.000361551	0.000361551	HOXC11	True	HOXC11_extended_+/+	HOXC11_extended_+/+_(39g)	HOXC11_extended_+/+_(289r)	0.15058	1	0.148809	60860
18:45111521-45112021	HOXA13	0.00715034	0.35482	0.00253709	0.00253709	HOXC11	True	HOXC11_extended_+/+	HOXC11_extended_+/+_(39g)	HOXC11_extended_+/+_(289r)	0.15058	1	0.148809	54617
17:57602795-57603295	BMP7	0.0212945	0.171777	0.00365792	0.00365792	HOXC11	True	HOXC11_extended_+/+	HOXC11_extended_+/+_(39g)	HOXC11_extended_+/+_(289r)	0.0747185	1	0.126614	42477
13:51123599-51124099	MITF	0.0435597	0.426137	0.0185624	0.0185624	HOXC11	True	HOXC11_extended_+/+	HOXC11_extended_+/+_(39g)	HOXC11_extended_+/+_(289r)	0.0713021	1	0.144941	28164
17:57898272-57898772	BMP7	0.00105772	0.143029	0.000151285	0.000151285	HOXC11	True	HOXC11_extended_+/+	HOXC11_extended_+/+_(39g)	HOXC11_extended_+/+_(289r)	0.0747185	1	0.126614	61184
8:67947940-67948440	SLC4A4	0.0251307	0.198281	0.00498294	0.00498294	HOXC11	True	HOXC11_extended_+/+	HOXC11_extended_+/+_(39g)	HOXC11_extended_+/+_(289r)	0.0287504	1	0.0992746	62353
2:17501821-17502321	TSPAN18	0.00722615	0.177775	0.00128463	0.00128463	HOXC11	True	HOXC11_extended_+/+	HOXC11_extended_+/+_(39g)	HOXC11_extended_+/+_(289r)	0.15059	1	0.103514	64094
2:17900567-17901067	TSPAN18	0.0292004	0.162494	0.00474488	0.00474488	HOXC11	True	HOXC11_extended_+/+	HOXC11_extended_+/+_(39g)	HOXC11_extended_+/+_(289r)	0.15059	1	0.103514	33643
18:45130268-45130768	HOXA13	0.000692417	0.19166	0.000132709	0.000132709	HOXC11	True	HOXC11_extended_+/+	HOXC11_extended_+/+_(39g)	HOXC11_extended_+/+_(289r)	0.15058	1	0.148809	59203
18:45412258-45412758	HOXA13	0.00231426	0.261549	0.000605293	0.000605293	HOXC11	True	HOXC11_extended_+/+	HOXC11_extended_+/+_(39g)	HOXC11_extended_+/+_(289r)	0.15058	1	0.148809	21276
13:202284492-202284992	ETS2	0.027042	0.184155	0.0049799	0.0049799	HOXC11	True	HOXC11_extended_+/+	HOXC11_extended_+/+_(39g)	HOXC11_extended_+/+_(289r)	0.0493273	1	0.0749749	33914
15:19630393-19630893	GPR39	0.0231594	0.208253	0.00482301	0.00482301	HOXC11	True	HOXC11_extended_+/+	HOXC11_extended_+/+_(39g)	HOXC11_extended_+/+_(289r)	0.0140645	1	0.0859294	63078
6:120332830-120333330	FHOD3	0.00545192	0.172737	0.000941749	0.000941749	HOXC11	True	HOXC11_extended_+/+	HOXC11_extended_+/+_(39g)	HOXC11_extended_+/+_(289r)	0.227852	1	0.0876952	56357
18:45453209-45453709	HOXA13	0.00117193	0.281113	0.000329443	0.000329443	HOXC11	True	HOXC11_extended_+/+	HOXC11_extended_+/+_(39g)	HOXC11_extended_+/+_(289r)	0.15058	1	0.148809	54187
1:264758992-264759492	LHX2	0.00106503	0.241041	0.000256716	0.000256716	HOXC11	True	HOXC11_extended_+/+	HOXC11_extended_+/+_(39g)	HOXC11_extended_+/+_(289r)	0.0255226	1	0.078723	67173
8:67948860-67949360	SLC4A4	0.0810844	0.23643	0.0191708	0.0191708	HOXC11	True	HOXC11_extended_+/+	HOXC11_extended_+/+_(39g)	HOXC11_extended_+/+_(289r)	0.0287504	1	0.0992746	31873
12:19509194-19509694	ETV4	0.00727324	0.232974	0.00169447	0.00169447	HOXC11	True	HOXC11_extended_+/+	HOXC11_extended_+/+_(39g)	HOXC11_extended_+/+_(289r)	0.0953964	1	0.0808907	56672
6:120080812-120081312	FHOD3	0.0343185	0.185927	0.00638075	0.00638075	HOXC11	True	HOXC11_extended_+/+	HOXC11_extended_+/+_(39g)	HOXC11_extended_+/+_(289r)	0.227852	1	0.0876952	48025
13:51389837-51390337	MITF	0.00820152	0.319661	0.00262171	0.00262171	HOXC11	True	HOXC11_extended_+/+	HOXC11_extended_+/+_(39g)	HOXC11_extended_+/+_(289r)	0.0713021	1	0.144941	36084
6:120277678-120278178	FHOD3	0.137602	0.337022	0.046375	0.046375	HOXC11	True	HOXC11_extended_+/+	HOXC11_extended_+/+_(39g)	HOXC11_extended_+/+_(289r)	0.227852	1	0.0876952	7188
18:45417715-45418215	HOXA13	0.000840848	0.22036	0.000185289	0.000185289	HOXC11	True	HOXC11_extended_+/+	HOXC11_extended_+/+_(39g)	HOXC11_extended_+/+_(289r)	0.15058	1	0.148809	1611
17:57454284-57454784	BMP7	0.0488449	0.19363	0.00945782	0.00945782	HOXC11	True	HOXC11_extended_+/+	HOXC11_extended_+/+_(39g)	HOXC11_extended_+/+_(289r)	0.0747185	1	0.126614	46375
9:128011867-128012367	PLA2G4A	0.0809449	0.147165	0.0119122	0.0119122	HOXC11	True	HOXC11_extended_+/+	HOXC11_extended_+/+_(39g)	HOXC11_extended_+/+_(289r)	0.0258011	1	0.0857914	27987
18:45371187-45371687	HOXA13	0.0987778	0.316101	0.0312238	0.0312238	HOXC11	True	HOXC11_extended_+/+	HOXC11_extended_+/+_(39g)	HOXC11_extended_+/+_(289r)	0.15058	1	0.148809	19104
8:83448893-83449393	HHIP	0.0290723	0.226784	0.00659311	0.00659311	HOXC11	True	HOXC11_extended_+/+	HOXC11_extended_+/+_(39g)	HOXC11_extended_+/+_(289r)	0.228703	1	0.0948778	35299
1:264896829-264897329	LHX2	0.056282	0.370602	0.0208582	0.0208582	HOXC11	True	HOXC11_extended_+/+	HOXC11_extended_+/+_(39g)	HOXC11_extended_+/+_(289r)	0.0255226	1	0.078723	13517
9:139068653-139069153	EGFR	0.0184604	0.19838	0.00366218	0.00366218	HOXC11	True	HOXC11_extended_+/+	HOXC11_extended_+/+_(39g)	HOXC11_extended_+/+_(289r)	0.232232	1	0.0804083	40013
17:57904155-57904655	BMP7	0.00530052	0.175127	0.000928266	0.000928266	HOXC11	True	HOXC11_extended_+/+	HOXC11_extended_+/+_(39g)	HOXC11_extended_+/+_(289r)	0.0747185	1	0.126614	63264
17:57945217-57945717	BMP7	0.00180145	0.173781	0.000313058	0.000313058	HOXC11	True	HOXC11_extended_+/+	HOXC11_extended_+/+_(39g)	HOXC11_extended_+/+_(289r)	0.0747185	1	0.126614	47971
18:45415554-45416054	HOXA13	0.000629328	0.276188	0.000173813	0.000173813	HOXC11	True	HOXC11_extended_+/+	HOXC11_extended_+/+_(39g)	HOXC11_extended_+/+_(289r)	0.15058	1	0.148809	60044
18:45433183-45433683	HOXA13	0.0183962	0.286834	0.00527667	0.00527667	HOXC11	True	HOXC11_extended_+/+	HOXC11_extended_+/+_(39g)	HOXC11_extended_+/+_(289r)	0.15058	1	0.148809	22866
13:51124117-51124617	MITF	0.0647724	0.409275	0.0265097	0.0265097	HOXC11	True	HOXC11_extended_+/+	HOXC11_extended_+/+_(39g)	HOXC11_extended_+/+_(289r)	0.0713021	1	0.144941	43830
8:67496119-67496619	SLC4A4	0.0139314	0.151951	0.00211689	0.00211689	HOXC11	True	HOXC11_extended_+/+	HOXC11_extended_+/+_(39g)	HOXC11_extended_+/+_(289r)	0.0287504	1	0.0992746	24497
4:14944522-14945022	MTSS1	0.0859308	0.423165	0.0363629	0.0363629	HOXC11	True	HOXC11_extended_+/+	HOXC11_extended_+/+_(39g)	HOXC11_extended_+/+_(289r)	0.0248964	1	0.128053	30546
17:57525745-57526245	BMP7	0.0334844	0.241304	0.00807991	0.00807991	HOXC11	True	HOXC11_extended_+/+	HOXC11_extended_+/+_(39g)	HOXC11_extended_+/+_(289r)	0.0747185	1	0.126614	32148
9:127724560-127725060	PLA2G4A	0.0132215	0.154095	0.00203737	0.00203737	HOXC11	False	HOXC11_direct_+/+	HOXC11_direct_+/+_(34g)	HOXC11_direct_+/+_(159r)	0.0258011	1	0.0857914	13764
1:7170401-7170901	SLC22A3	0.062529	0.273828	0.0171222	0.0171222	HOXC11	False	HOXC11_direct_+/+	HOXC11_direct_+/+_(34g)	HOXC11_direct_+/+_(159r)	0.113417	1	0.100459	10180
18:45389156-45389656	HOXA13	0.0616355	0.289707	0.0178562	0.0178562	HOXC11	False	HOXC11_direct_+/+	HOXC11_direct_+/+_(34g)	HOXC11_direct_+/+_(159r)	0.15058	1	0.148809	1561
17:57945217-57945717	BMP7	0.00180145	0.173781	0.000313058	0.000313058	HOXC11	False	HOXC11_direct_+/+	HOXC11_direct_+/+_(34g)	HOXC11_direct_+/+_(159r)	0.0747185	1	0.126614	15720
12:19541188-19541688	ETV4	0.00591598	0.221593	0.00131094	0.00131094	HOXC11	False	HOXC11_direct_+/+	HOXC11_direct_+/+_(34g)	HOXC11_direct_+/+_(159r)	0.0953964	1	0.0808907	15075
12:19815646-19816146	ETV4	0.00509064	0.239056	0.00121695	0.00121695	HOXC11	False	HOXC11_direct_+/+	HOXC11_direct_+/+_(34g)	HOXC11_direct_+/+_(159r)	0.0953964	1	0.0808907	7984
13:202438471-202438971	ETS2	0.0860045	0.211644	0.0182024	0.0182024	HOXC11	False	HOXC11_direct_+/+	HOXC11_direct_+/+_(34g)	HOXC11_direct_+/+_(159r)	0.0493273	1	0.0749749	5975
17:57602795-57603295	BMP7	0.0212945	0.171777	0.00365792	0.00365792	HOXC11	False	HOXC11_direct_+/+	HOXC11_direct_+/+_(34g)	HOXC11_direct_+/+_(159r)	0.0747185	1	0.126614	12625
18:45411738-45412238	HOXA13	0.00334134	0.229905	0.000768191	0.000768191	HOXC11	False	HOXC11_direct_+/+	HOXC11_direct_+/+_(34g)	HOXC11_direct_+/+_(159r)	0.15058	1	0.148809	13911
17:57454284-57454784	BMP7	0.0488449	0.19363	0.00945782	0.00945782	HOXC11	False	HOXC11_direct_+/+	HOXC11_direct_+/+_(34g)	HOXC11_direct_+/+_(159r)	0.0747185	1	0.126614	10813
1:264896829-264897329	LHX2	0.056282	0.370602	0.0208582	0.0208582	HOXC11	False	HOXC11_direct_+/+	HOXC11_direct_+/+_(34g)	HOXC11_direct_+/+_(159r)	0.0255226	1	0.078723	5915
2:17501821-17502321	TSPAN18	0.00722615	0.177775	0.00128463	0.00128463	HOXC11	False	HOXC11_direct_+/+	HOXC11_direct_+/+_(34g)	HOXC11_direct_+/+_(159r)	0.15059	1	0.103514	14948
18:45334296-45334796	HOXA13	0.0332433	0.305561	0.0101579	0.0101579	HOXC11	False	HOXC11_direct_+/+	HOXC11_direct_+/+_(34g)	HOXC11_direct_+/+_(159r)	0.15058	1	0.148809	13399
9:139231863-139232363	EGFR	0.0441068	0.16518	0.00728558	0.00728558	HOXC11	False	HOXC11_direct_+/+	HOXC11_direct_+/+_(34g)	HOXC11_direct_+/+_(159r)	0.232232	1	0.0804083	12020
17:57453546-57454046	BMP7	0.00056744	0.166132	9.42701e-05	9.42701e-05	HOXC11	False	HOXC11_direct_+/+	HOXC11_direct_+/+_(34g)	HOXC11_direct_+/+_(159r)	0.0747185	1	0.126614	6162
13:51123599-51124099	MITF	0.0435597	0.426137	0.0185624	0.0185624	HOXC11	False	HOXC11_direct_+/+	HOXC11_direct_+/+_(34g)	HOXC11_direct_+/+_(159r)	0.0713021	1	0.144941	12344
18:45406580-45407080	HOXA13	0.00267876	0.210033	0.000562629	0.000562629	HOXC11	False	HOXC11_direct_+/+	HOXC11_direct_+/+_(34g)	HOXC11_direct_+/+_(159r)	0.15058	1	0.148809	14066
8:67776342-67776842	SLC4A4	0.09383	0.251211	0.0235711	0.0235711	HOXC11	False	HOXC11_direct_+/+	HOXC11_direct_+/+_(34g)	HOXC11_direct_+/+_(159r)	0.0287504	1	0.0992746	6702
13:51183137-51183637	MITF	0.0622301	0.405527	0.025236	0.025236	HOXC11	False	HOXC11_direct_+/+	HOXC11_direct_+/+_(34g)	HOXC11_direct_+/+_(159r)	0.0713021	1	0.144941	10674
18:45417715-45418215	HOXA13	0.000840848	0.22036	0.000185289	0.000185289	HOXC11	False	HOXC11_direct_+/+	HOXC11_direct_+/+_(34g)	HOXC11_direct_+/+_(159r)	0.15058	1	0.148809	473
18:45130268-45130768	HOXA13	0.000692417	0.19166	0.000132709	0.000132709	HOXC11	False	HOXC11_direct_+/+	HOXC11_direct_+/+_(34g)	HOXC11_direct_+/+_(159r)	0.15058	1	0.148809	14407
17:57673546-57674046	BMP7	0.0057155	0.220132	0.00125817	0.00125817	HOXC11	False	HOXC11_direct_+/+	HOXC11_direct_+/+_(34g)	HOXC11_direct_+/+_(159r)	0.0747185	1	0.126614	9994
7:44776543-44777043	TFAP2B	0.0527763	0.315253	0.0166379	0.0166379	HOXC11	False	HOXC11_direct_+/+	HOXC11_direct_+/+_(34g)	HOXC11_direct_+/+_(159r)	0.0523235	1	0.141118	4410
15:19740699-19741199	GPR39	0.0458638	0.224	0.0102735	0.0102735	HOXC11	False	HOXC11_direct_+/+	HOXC11_direct_+/+_(34g)	HOXC11_direct_+/+_(159r)	0.0140645	1	0.0859294	13591
1:6923717-6924217	SLC22A3	0.0101301	0.317411	0.0032154	0.0032154	HOXC11	False	HOXC11_direct_+/+	HOXC11_direct_+/+_(34g)	HOXC11_direct_+/+_(159r)	0.113417	1	0.100459	11862
17:57473803-57474303	BMP7	0.011668	0.205938	0.00240288	0.00240288	HOXC11	False	HOXC11_direct_+/+	HOXC11_direct_+/+_(34g)	HOXC11_direct_+/+_(159r)	0.0747185	1	0.126614	13962
17:57525745-57526245	BMP7	0.0334844	0.241304	0.00807991	0.00807991	HOXC11	False	HOXC11_direct_+/+	HOXC11_direct_+/+_(34g)	HOXC11_direct_+/+_(159r)	0.0747185	1	0.126614	12103
2:17923985-17924485	TSPAN18	0.068518	0.197681	0.0135447	0.0135447	HOXC11	False	HOXC11_direct_+/+	HOXC11_direct_+/+_(34g)	HOXC11_direct_+/+_(159r)	0.15059	1	0.103514	2317
17:57584565-57585065	BMP7	0.00417823	0.196204	0.000819786	0.000819786	HOXC11	False	HOXC11_direct_+/+	HOXC11_direct_+/+_(34g)	HOXC11_direct_+/+_(159r)	0.0747185	1	0.126614	9189
18:45433183-45433683	HOXA13	0.0183962	0.286834	0.00527667	0.00527667	HOXC11	False	HOXC11_direct_+/+	HOXC11_direct_+/+_(34g)	HOXC11_direct_+/+_(159r)	0.15058	1	0.148809	4446
18:45433924-45434424	HOXA13	0.000445213	0.242988	0.000108181	0.000108181	HOXC11	False	HOXC11_direct_+/+	HOXC11_direct_+/+_(34g)	HOXC11_direct_+/+_(159r)	0.15058	1	0.148809	16098
1:264612635-264613135	LHX2	0.00106063	0.18447	0.000195655	0.000195655	HOXC11	False	HOXC11_direct_+/+	HOXC11_direct_+/+_(34g)	HOXC11_direct_+/+_(159r)	0.0255226	1	0.078723	16601
17:57686725-57687225	BMP7	0.00534527	0.20959	0.00112031	0.00112031	HOXC11	False	HOXC11_direct_+/+	HOXC11_direct_+/+_(34g)	HOXC11_direct_+/+_(159r)	0.0747185	1	0.126614	14987
18:45182149-45182649	HOXA13	0.0390069	0.31548	0.0123059	0.0123059	HOXC11	False	HOXC11_direct_+/+	HOXC11_direct_+/+_(34g)	HOXC11_direct_+/+_(159r)	0.15058	1	0.148809	11962
17:57860034-57860534	BMP7	0.00356694	0.108023	0.000385313	0.000385313	HOXC11	False	HOXC11_direct_+/+	HOXC11_direct_+/+_(34g)	HOXC11_direct_+/+_(159r)	0.0747185	1	0.126614	15460
18:45321096-45321596	HOXA13	0.0216902	0.298005	0.00646378	0.00646378	HOXC11	False	HOXC11_direct_+/+	HOXC11_direct_+/+_(34g)	HOXC11_direct_+/+_(159r)	0.15058	1	0.148809	11217
18:45194247-45194747	HOXA13	0.00213955	0.406561	0.000869858	0.000869858	HOXC11	False	HOXC11_direct_+/+	HOXC11_direct_+/+_(34g)	HOXC11_direct_+/+_(159r)	0.15058	1	0.148809	13769
13:51319295-51319795	MITF	0.11296	0.447922	0.0505974	0.0505974	HOXC11	False	HOXC11_direct_+/+	HOXC11_direct_+/+_(34g)	HOXC11_direct_+/+_(159r)	0.0713021	1	0.144941	3512
13:202312518-202313018	ETS2	0.0548771	0.2178	0.0119523	0.0119523	HOXC11	False	HOXC11_direct_+/+	HOXC11_direct_+/+_(34g)	HOXC11_direct_+/+_(159r)	0.0493273	1	0.0749749	7088
18:45444100-45444600	HOXA13	0.0017827	0.293607	0.000523413	0.000523413	HOXC11	False	HOXC11_direct_+/+	HOXC11_direct_+/+_(34g)	HOXC11_direct_+/+_(159r)	0.15058	1	0.148809	3243
2:17673661-17674161	TSPAN18	0.0899571	0.228912	0.0205922	0.0205922	HOXC11	False	HOXC11_direct_+/+	HOXC11_direct_+/+_(34g)	HOXC11_direct_+/+_(159r)	0.15059	1	0.103514	979
18:45466942-45467442	HOXA13	9.43648e-05	0.203649	1.92173e-05	1.92173e-05	HOXC11	False	HOXC11_direct_+/+	HOXC11_direct_+/+_(34g)	HOXC11_direct_+/+_(159r)	0.15058	1	0.148809	10658
2:17494233-17494733	TSPAN18	0.00782366	0.168721	0.00132001	0.00132001	HOXC11	False	HOXC11_direct_+/+	HOXC11_direct_+/+_(34g)	HOXC11_direct_+/+_(159r)	0.15059	1	0.103514	10405
17:57395399-57395899	BMP7	0.0452639	0.188541	0.0085341	0.0085341	HOXC11	False	HOXC11_direct_+/+	HOXC11_direct_+/+_(34g)	HOXC11_direct_+/+_(159r)	0.0747185	1	0.126614	12199
17:57702187-57702687	BMP7	0.00239764	0.222561	0.000533622	0.000533622	HOXC11	False	HOXC11_direct_+/+	HOXC11_direct_+/+_(34g)	HOXC11_direct_+/+_(159r)	0.0747185	1	0.126614	14985
9:139068653-139069153	EGFR	0.0184604	0.19838	0.00366218	0.00366218	HOXC11	False	HOXC11_direct_+/+	HOXC11_direct_+/+_(34g)	HOXC11_direct_+/+_(159r)	0.232232	1	0.0804083	9689
6:120332830-120333330	FHOD3	0.00545192	0.172737	0.000941749	0.000941749	HOXC11	False	HOXC11_direct_+/+	HOXC11_direct_+/+_(34g)	HOXC11_direct_+/+_(159r)	0.227852	1	0.0876952	15094
18:45452056-45452556	HOXA13	0.0231525	0.304082	0.00704024	0.00704024	HOXC11	False	HOXC11_direct_+/+	HOXC11_direct_+/+_(34g)	HOXC11_direct_+/+_(159r)	0.15058	1	0.148809	9790
13:202284492-202284992	ETS2	0.027042	0.184155	0.0049799	0.0049799	HOXC11	False	HOXC11_direct_+/+	HOXC11_direct_+/+_(34g)	HOXC11_direct_+/+_(159r)	0.0493273	1	0.0749749	8088
18:45475894-45476394	HOXA13	0.000272848	0.28232	7.70306e-05	7.70306e-05	HOXC11	False	HOXC11_direct_+/+	HOXC11_direct_+/+_(34g)	HOXC11_direct_+/+_(159r)	0.15058	1	0.148809	2476
13:202548188-202548688	ETS2	0.0290452	0.201554	0.00585418	0.00585418	HOXC11	False	HOXC11_direct_+/+	HOXC11_direct_+/+_(34g)	HOXC11_direct_+/+_(159r)	0.0493273	1	0.0749749	10332
9:52557645-52558145	PKNOX2	0.0437211	0.298982	0.0130718	0.0130718	HOXC11	False	HOXC11_direct_+/+	HOXC11_direct_+/+_(34g)	HOXC11_direct_+/+_(159r)	1.17987	1	0.144249	2382
1:264873453-264873953	LHX2	0.00381135	0.314589	0.00119901	0.00119901	HOXC11	False	HOXC11_direct_+/+	HOXC11_direct_+/+_(34g)	HOXC11_direct_+/+_(159r)	0.0255226	1	0.078723	16437
18:45382544-45383044	HOXA13	0.0901489	0.320872	0.0289263	0.0289263	HOXC11	False	HOXC11_direct_+/+	HOXC11_direct_+/+_(34g)	HOXC11_direct_+/+_(159r)	0.15058	1	0.148809	5163
18:45371187-45371687	HOXA13	0.0987778	0.316101	0.0312238	0.0312238	HOXC11	False	HOXC11_direct_+/+	HOXC11_direct_+/+_(34g)	HOXC11_direct_+/+_(159r)	0.15058	1	0.148809	4538
8:83448893-83449393	HHIP	0.0290723	0.226784	0.00659311	0.00659311	HOXC11	False	HOXC11_direct_+/+	HOXC11_direct_+/+_(34g)	HOXC11_direct_+/+_(159r)	0.228703	1	0.0948778	7867
9:128011867-128012367	PLA2G4A	0.0809449	0.147165	0.0119122	0.0119122	HOXC11	False	HOXC11_direct_+/+	HOXC11_direct_+/+_(34g)	HOXC11_direct_+/+_(159r)	0.0258011	1	0.0857914	7972
18:45360136-45360636	HOXA13	0.000243948	0.228565	5.5758e-05	5.5758e-05	HOXC11	False	HOXC11_direct_+/+	HOXC11_direct_+/+_(34g)	HOXC11_direct_+/+_(159r)	0.15058	1	0.148809	15186
12:19509194-19509694	ETV4	0.00727324	0.232974	0.00169447	0.00169447	HOXC11	False	HOXC11_direct_+/+	HOXC11_direct_+/+_(34g)	HOXC11_direct_+/+_(159r)	0.0953964	1	0.0808907	13977
12:19557645-19558145	ETV4	0.0469129	0.312271	0.0146495	0.0146495	HOXC11	False	HOXC11_direct_+/+	HOXC11_direct_+/+_(34g)	HOXC11_direct_+/+_(159r)	0.0953964	1	0.0808907	11349
18:45412258-45412758	HOXA13	0.00231426	0.261549	0.000605293	0.000605293	HOXC11	False	HOXC11_direct_+/+	HOXC11_direct_+/+_(34g)	HOXC11_direct_+/+_(159r)	0.15058	1	0.148809	8567
18:45111521-45112021	HOXA13	0.00715034	0.35482	0.00253709	0.00253709	HOXC11	False	HOXC11_direct_+/+	HOXC11_direct_+/+_(34g)	HOXC11_direct_+/+_(159r)	0.15058	1	0.148809	14779
18:45357149-45357649	HOXA13	0.00947354	0.304113	0.00288103	0.00288103	HOXC11	False	HOXC11_direct_+/+	HOXC11_direct_+/+_(34g)	HOXC11_direct_+/+_(159r)	0.15058	1	0.148809	13131
8:83900203-83900703	HHIP	0.0316696	0.257456	0.00815355	0.00815355	HOXC11	False	HOXC11_direct_+/+	HOXC11_direct_+/+_(34g)	HOXC11_direct_+/+_(159r)	0.228703	1	0.0948778	11019
18:45434502-45435002	HOXA13	0.0139243	0.293777	0.00409064	0.00409064	HOXC11	False	HOXC11_direct_+/+	HOXC11_direct_+/+_(34g)	HOXC11_direct_+/+_(159r)	0.15058	1	0.148809	14076
8:67496119-67496619	SLC4A4	0.0139314	0.151951	0.00211689	0.00211689	HOXC11	False	HOXC11_direct_+/+	HOXC11_direct_+/+_(34g)	HOXC11_direct_+/+_(159r)	0.0287504	1	0.0992746	4736
12:19515771-19516271	ETV4	0.00860562	0.257923	0.00221958	0.00221958	HOXC11	False	HOXC11_direct_+/+	HOXC11_direct_+/+_(34g)	HOXC11_direct_+/+_(159r)	0.0953964	1	0.0808907	7859
2:17900567-17901067	TSPAN18	0.0292004	0.162494	0.00474488	0.00474488	HOXC11	False	HOXC11_direct_+/+	HOXC11_direct_+/+_(34g)	HOXC11_direct_+/+_(159r)	0.15059	1	0.103514	12816
12:19531183-19531683	ETV4	0.0254785	0.235895	0.00601024	0.00601024	HOXC11	False	HOXC11_direct_+/+	HOXC11_direct_+/+_(34g)	HOXC11_direct_+/+_(159r)	0.0953964	1	0.0808907	12730
7:44753600-44754100	TFAP2B	0.050177	0.343503	0.017236	0.017236	HOXC11	False	HOXC11_direct_+/+	HOXC11_direct_+/+_(34g)	HOXC11_direct_+/+_(159r)	0.0523235	1	0.141118	7118
1:264977310-264977810	LHX2	0.00323456	0.301727	0.000975953	0.000975953	HOXC11	False	HOXC11_direct_+/+	HOXC11_direct_+/+_(34g)	HOXC11_direct_+/+_(159r)	0.0255226	1	0.078723	15909
4:14938158-14938658	MTSS1	0.061183	0.451676	0.0276349	0.0276349	HOXC11	False	HOXC11_direct_+/+	HOXC11_direct_+/+_(34g)	HOXC11_direct_+/+_(159r)	0.0248964	1	0.128053	4809
9:52352371-52352871	PKNOX2	0.0868527	0.34253	0.0297497	0.0297497	HOXC11	False	HOXC11_direct_+/+	HOXC11_direct_+/+_(34g)	HOXC11_direct_+/+_(159r)	1.17987	1	0.144249	1525
13:202596188-202596688	ETS2	0.0208638	0.201824	0.00421082	0.00421082	HOXC11	False	HOXC11_direct_+/+	HOXC11_direct_+/+_(34g)	HOXC11_direct_+/+_(159r)	0.0493273	1	0.0749749	13677
18:45398049-45398549	HOXA13	0.058743	0.28837	0.0169397	0.0169397	HOXC11	False	HOXC11_direct_+/+	HOXC11_direct_+/+_(34g)	HOXC11_direct_+/+_(159r)	0.15058	1	0.148809	5621
18:45415554-45416054	HOXA13	0.000629328	0.276188	0.000173813	0.000173813	HOXC11	False	HOXC11_direct_+/+	HOXC11_direct_+/+_(34g)	HOXC11_direct_+/+_(159r)	0.15058	1	0.148809	15889
9:52378596-52379096	PKNOX2	0.0166693	0.274222	0.00457108	0.00457108	HOXC11	False	HOXC11_direct_+/+	HOXC11_direct_+/+_(34g)	HOXC11_direct_+/+_(159r)	1.17987	1	0.144249	10970
