## Supplementary material for "Network inference at single-cell resolution reveals morphoregulatory divergence and multilayered buffering in limb evolution": Table S6

### Sheet: Table S6
PFM	GHM	PIM	SHP	DIM	DAM	ZPA
RXRG	GATA3	MSX2	PAX7	TBX18	HOXC11	HOXC11
LMX1A	GATA6	ALX4	PAX3	SHOX2	TFAP2C	TFAP2C
EMX2	GATA4	SATB2	PDLIM5	TBX5	MYCN	RUNX1
FOXO1	KLF7	PRRX2	SIX2	MEOX2	HOXD10	MYCN
POU1F1	NR3C1	SOX6	HOXA3	TCF7L2	ETV4	HOXD13
HOXA3	WT1	BACH2	GATA4	CREB5	HOXD13	BCLAF1
NR2F2	HOXA3	EBF1	NR3C1	HOXA10	ETS2	HOXA13
MEOX1	POU1F1	RUNX2	FOXO3	FLI1	HOXA13	ETV4
FOXO3	ALX1	PRRX1	KLF7	TBX15	HOXA11	ETS2
NFIA	PAX3	ID2	FOXO1	TBX3	TFAP2B	TFAP2B
HOXC4	TBX3	GATA6	WT1	KLF12	ELK3	MSX1
WT1	NCOA2	NCOA1	GATA3	TCF4	BARX2	HES1
NFIB	SIX2	PBX3	POU1F1	NR2C2	MSX1	RFXANK
KLF7	MEIS1	HOXC4	GATA6	NCOA1	LMO2	NFE2L1
ALX1	ETV6	ERG	RXRG	ZEB1	RUNX1	DRAP1
SIX2	PBX1	SOX9	ALX1	TCF12	MITF	LMO2
ID2	NFIA	PAX1	LMX1A	HOXA5	PKNOX2	HOXD10
NR2F1	NFIB	PBX1	EMX2	ERG	TFAP2A	ELK3
NR3C1	BNC2	HNF4G	NCOA2	HOXA9	ETV5	MAZ
RUNX2	RXRG	CREB5	NR2F2	HMGA2	ETV1	ILF2
MEIS1	BACH2	MEIS2	MEOX1	ZNF704	LHX2	SMC3
BNC2	MSX2	ZNF704	NFIA	CUX2	FOXN2	SMAD3
PBX1	MEIS2	GLI3	MEIS1	BNC2	SMAD5	MITF
PAX7	PBX3	NFIB	ZBTB20	PRDM5	HOXA5	HOXA11
MEIS2	RUNX2	SOX5	NFIB	FOXM1	ELF2	LHX2
GATA3	NCOA1	NR2F1	ZEB1	ETV6	LHX9	CTNNB1
PBX3	NR2F1	NFIA	HOXC4	ETV1	THRB	ETV5
GATA4	ID2	MEIS1	NCOA1	MITF	NFE2L3	DNMT1
BACH2	MEOX1	RORA	NR2F1	PLAGL1	CUX2	TFAP2A
GATA6	NR2F2	NCOA2	CREB5	RORA	RFX2	YY1
NCOA1	LMX1A	KLF12	PBX1	MTF2	TRPS1	PKNOX2
FLI1	HOXC4	TCF12	KLF6	UBE2K	LEF1	NFE2L3
NCOA2	ALX4	FLI1	BNC2	CHD1	HOXA10	BARX2
HNF4G	RORA	TBX3	ID2	EZH2	BCL11A	ETV1
PAX3	SOX6	BNC2	PBX3	E2F7	BRCA1	BCL11A
ETV6	EMX2	TRPS1	MEIS2	ATF2	HOXA9	SMAD5
EBF1	ZBTB20	HMGA2	RUNX2	SP4	ZNF367	HOXA5
RFX3	FLI1	NR3C1	CUX1	TRPS1	PRDM5	LHX9
ZEB1	PRRX2	ETV6	FLI1	ZNF148	E2F3	GATA4
RORA	EBF1	MEOX1	PKNOX2	MXD3	PLAGL1	LEF1
