## Supplementary material for "Network inference at single-cell resolution reveals morphoregulatory divergence and multilayered buffering in limb evolution": Table S5

### Sheet: Table S5
PFM	GHM	PIM	PPM	DIM	DAM	ZPA
Hoxb5	Gata5	Alx3	Tbx20	Tbx4	Evx1	Evx1
Pitx2	Gata4	Hoxb3	Satb2	Tbx18	Tfap2a	Hoxd12
Hoxb4	Tbx20	Satb2	Hoxb6	Meox2	Hey1	Hey1
Hoxb2	Foxa2	Alx4	Klf6	Shox2	Hoxd12	Etv4
Runx2	Nr1h5	Hoxb4	Gata5	Tbx15	Sall4	Tfap2b
Hoxc5	Meis3	Msx2	Tbx3	Hoxd9	Etv4	Hoxd13
Irx5	Wt1	Klf3	Six1	Zeb2	Hoxa11	Elk3
Emx2	Gata6	Hoxc6	Alx1	Ebf1	Hoxd13	Etv5
Hoxc4	Ets1	Hoxb5	Gata4	Tbx5	Tfap2b	Tfap2c
Alx1	Msx3	Maf	Hoxb5	Nfatc2	Elk3	Hoxa13
Hoxb6	Klf6	Hoxa2	Rarb	Tcf7l2	Evx2	Sall4
Nfib	Alx3	Hoxc4	Wt1	Klf12	Etv5	Evx2
Nr2f1	Alx1	Creb5	Klf7	Lmx1b	Tfap2c	Mycn
Rarb	Nfib	Esrrg	Gata6	Trps1	Gli1	Gli1
Hoxb3	Hoxa2	Irx5	Hoxa2	Hand2	Hoxa13	Tfap2a
Hmga2	Hoxb4	Ikzf2	Esrrg	Hoxa10	Lmo2	Hoxa7
Foxp1	Klf3	Gata6	Meis2	Sox5	Arid3b	Ets2
Nr2f2	Hoxb5	Meis2	Hoxb4	Sox6	Mycn	Lmo2
Jun	Rarb	Runx2	Ikzf2	Barx2	Hoxd8	Hoxa11
Meis1	Hoxb3	Ebf2	Scmh1	Sox9	Hoxd10	Hand2
Meis3	Nfia	Alx1	Ets1	Pknox2	Lhx2	Msx1
Foxp2	Rora	Ebf3	Alx3	Hoxd10	Msx1	Lhx2
Sox4	Ikzf2	Rarb	Hmga2	Tcf4	Nfia	Hoxd8
Meis2	Hoxc5	Hoxb2	Ebf2	Tcf7l1	Hoxa10	Hoxd10
Pbx1	Hoxc4	Ets1	Hoxb3	Prrx1	Ets2	Prrx2
Hoxc6	Runx2	Pbx1	Nr1h5	Tcf12	Foxn2	Nfia
Ebf2	Meis2	Meis1	Klf3	Fli1	Hoxd9	Lef1
Wt1	Nr2f1	Tbx3	Nfib	Elk3	Lhx9	E2f1
Ebf3	Zfhx3	Pbx3	Nr2f1	Hoxa9	Pknox2	Foxn2
Gata4	Satb2	Jun	Rora	Zfp704	Zfp704	Atf1
Six1	Meis1	Nr2f1	Nr2f2	Zeb1	E2f1	Lhx9
Esrrg	Pbx1	Nfib	Meis1	Elf1	Hoxd11	Zfp704
Sox9	Maf	Zfhx3	Pbx1	Tfap2b	Hoxa9	Hoxd11
Rora	Ebf2	Wt1	Emx2	Gli3	Pou2f1	Hoxa10
Drap1	Emx2	Hoxb6	Bcl11b	Creb1	Prrx2	Tfdp1
Nr1h5	Six1	Bach2	Bach2	Hoxd11	Lef1	Hoxa5
Ybx1	Nr2f2	Hmga2	Meis3	Six1	Hand2	Ilf2
Gata6	Pknox2	Hoxa5	Twist2	Cux1	E2f2	Hoxa9
Pbx3	Klf7	Gata5	Hand2	Hoxa11	Atf1	Msx2
Klf3	Hoxb6	Klf7	Ebf3	Sp4	Cux1	Zeb1
