## Supplementary material for "Network inference at single-cell resolution reveals morphoregulatory divergence and multilayered buffering in limb evolution": Table S4

### Sheet: Table S4
Gene
2700049A03Rik
4933430I17Rik
A2ml1
Aak1
Aasdh
Aass
Acadm
Acan
Acd
Acp5
Acsl4
Acvr1
Adam17
Adamts10
Adamts17
Adamts2
Adamts20
Adamts5
Adamts6
Adamts9
Adamtsl2
Adamtsl3
Adgrg6
Adgrv1
Adnp2
Aff3
Afm
Ager
Agpat2
Agrn
Ahsg
Ajuba
Akap11
Akap9
Aktip
Alad
Aldh1a2
Alg2
Alk
Alkbh1
Alpl
Alx1
Alx3
Alx4
Amer1
Amn
Amt
Anapc10
Ank
Ank1
Ankib1
Ankrd27
Ankrd48
Ano2
Ano5
Ano6
Antxr1
Anxa13
Ap4e1
Apaf1
Apc
Aplp2
Apobec1
Apobec2
App
Aqp9
Ar
Arap1
Arhgap1
Arhgap10
Arhgap29
Arid3a
Arid4a
Arid5b
Arih1
Ark2c
Arl15
Arl16
Arl6
Arl8b
Arsb
Asah1
Asap1
Ascc3
Ash1l
Asnsd1
Asph
Atad2b
Atf2
Atf4
Atg13
Atl1
Atp11a
Atp1a1
Atp2c2
Atp6v0d1
Atp7a
Atp8b1
Atrx
Atxn7l3
Auh
Axin1
Axin2
B3gat3
B3glct
B4galnt1
B9d1
B9d2
Bach2
Baiap2
Bak1
Bax
Bbln
Bbs5
Bbs7
Bbs9
Bbx
Bcl2l11
Bclaf1
Bcor
Bgn
Bhlha9
Bicdl1
Bloc1s2
Bmal1
Bmp2
Bmp4
Bmp5
Bmp6
Bmp7
Bmper
Bmpr1a
Bmpr1b
Bmpr2
Bnip2
Bpnt2
Braf
Brca2
Brd4
Brd7
Brip1
Bscl2
C1qc
C1rl
C2cd3
Cab39
Cacna1c
Cacna1s
Cacnb1
Calcoco2
Calcr
Cant1
Capn10
Capn3
Car6
Carm1
Casc3
Casr
Cast
Cav1
Cbfb
Cbs
Cbx2
Cbx6
Cc2d2a
Ccdc198
Ccdc33
Cckbr
Ccl4
Ccn2
Ccn3
Ccnf
Ccp110
Cct5
Cd163
Cd27
Cd300lg
Cd44
Cd47
Cdc42
Cdk10
Cdk20
Cdkn1c
Cdo1
Cdx2
Cebpb
Cemip
Cep135
Cep55
Cert1
Chad
Chat
Chchd10
Chd2
Chd4
Chd7
Chkb
Chpf
Chst11
Chst12
Chst14
Chsy1
Chsy3
Chuk
Cibar1
Cilk1
Cimap1b
Clcn7
Clec11a
Clec16a
Clec2d
Clp1
Clspn
Clstn3
Cmya5
Cog5
Col10a1
Col11a1
Col11a2
Col12a1
Col13a1
Col1a1
Col1a2
Col27a1
Col2a1
Col3a1
Col4a2
Col6a1
Col7a1
Col9a1
Col9a2
Colec10
Colgalt1
Comp
Cox5b
Cox7a2l
Cox7c
Cpap
Cplane1
Cplane2
Cpox
Crabp2
Crbn
Creb3l2
Crebbp
Crim1
Crtap
Cs
Csf1
Csf1r
Csgalnact1
Csnk2a1
Csrnp1
Cst5
Cst6
Cstb
Ctnna1
Ctnnb1
Ctrc
Ctsa
Ctsk
Ctsl
Cxcr4
Cxxc5
Cyp26a1
Cyp26b1
Cyp27b1
Cyp51
Dact1
Dad1
Dbndd2
Dcaf5
Dchs1
Dctn1
Ddr2
Ddrgk1
Deaf1
Dennd10
Dennd5b
Derl2
Des
Dgcr2
Dgke
Dhcr7
Dhtkd1
Dicer1
Dip2c
Disp1
Dkk1
Dll3
Dlx5
Dlx6
Dmd
Dmp1
Dmrt2
Dnaaf4
Dnah11
Dnajb12
Dnajc15
Dnajc16
Dnajc21
Dnajc24
Dnase1l2
Dnmt3a
Dock7
Donson
Dot1l
Dpf2
Dph1
Dpp3
Dppa4
Drd2
Drg2
Dsg4
Duox2
Duoxa2
Dusp18
Dusp3
Dusp6
Dvl2
Dvl3
Dym
Dync1li1
Dync2h1
Dync2i1
Dync2i2
Dyrk2
Dzip1l
Ebf1
Ebf2
Ece1
Echs1
Ecrg4
Eda
Edar
Efemp1
Efemp2
Efnb1
Egfr
Egr1
Egr2
Eif2ak3
Eif3c
Elapor1
Elavl1
Elovl4
Elovl5
Elp1
Emd
Emsy
En1
Enpp1
Epdr1
Epg5
Epyc
Ergic2
Errfi1
Esr1
Esr2
Esrp1
Etv4
Etv5
Evc
Evc2
Evx2
Ewsr1
Ext1
Eya1
Ezh2
F2r
Fam20a
Fam20b
Fam20c
Fam210a
Fam91a1
Fanci
Fat4
Fbf1
Fblim1
Fbn1
Fbn2
Fbrsl1
Fbxl19
Fbxl22
Fbxo11
Fbxw25
Fbxw4
Fer
Fermt2
Fgf10
Fgf18
Fgf20
Fgf21
Fgf23
Fgf4
Fgf8
Fgf9
Fgfr1
Fgfr1op2
Fgfr2
Fgfr3
Fgfrl1
Fgr
Fhip1b
Fig4
Fign
Firrm
Fkbp10
Fkbp8
Fkrp
Flna
Flnb
Flnc
Flt3
Flvcr1
Fmn1
Fmnl2
Fn1
Fndc3a
Fos
Fosl1
Fosl2
Foxc1
Foxd2
Foxh1
Foxj3
Foxn1
Fras1
Frem1
Frem2
Frmpd1
Frs2
Frzb
Fscn1
Fshr
Fst
Fstl1
Fstl5
Ftl1
Furin
Fuz
Fzd3
Fzd6
G2e3
G6pc1
Gab2
Galc
Galk2
Galnt3
Gars1
Gas1
Gas7
Gata6
Gcn1
Gdap1
Gdf11
Gdf5
Gdf6
Ggt1
Ghr
Ghrhr
Gja1
Gja5
Gkn2
Glce
Glg1
Gli2
Gli3
Gls2
Glyr1
Gm5544
Gna11
Gna12
Gnai3
Gnaq
Gnas
Gnl1
Gnpat
Gnptab
Golph3
Gp6
Gpc3
Gpc6
Gpcpd1
Gper1
Gpr108
Gpr161
Gpr87
Grem1
Grhl2
Grip1
Gsc
Gsdmc
Gsk3b
Gsn
Gsx1
Gulo
Gusb
Gzf1
H13
H6pd
Haao
Hacd1
Hacd2
Hagh
Hand1
Hand2
Hapln1
Has2
Hcar1
Hcfc1
Hcst
Hdac1
Hdac2
Hdac4
Hdac8
Hectd2
Hells
Hgsnat
Hhat
Hhipl1
Hic1
Hif1a
Hif1an
Hivep3
Hmbox1
Hmga2
Hmmr
Hnf1a
Hoxa10
Hoxa11
Hoxa13
Hoxa3
Hoxa4
Hoxa5
Hoxa9
Hoxb2
Hoxb4
Hoxb5
Hoxb7
Hoxb8
Hoxb9
Hoxc10
Hoxc11
Hoxc13
Hoxc4
Hoxc8
Hoxc9
Hoxd10
Hoxd11
Hoxd12
Hoxd13
Hoxd3
Hoxd8
Hoxd9
Hpf1
Hps6
Hr
Hs2st1
Hs6st1
Hsd17b4
Hsd17b7
Hsf2bp
Hspg2
Hunk
Hus1
Hyls1
Ibsp
Icos
Id1
Idh1
Ids
Idua
Ifit3
Ifitm1
Ifitm5
Ifrd1
Ift122
Ift140
Ift172
Ift25
Ift27
Ift52
Ift56
Ift57
Ift80
Ift88
Igf1
Igf2
Igf2r
Igfals
Igfbp3
Ihh
Il10
Il15
Il2rb
Il31
Il4
Il6st
Ilk
Impa1
Ing4
Inhba
Inpp4b
Inpp5d
Inpp5e
Intu
Iqce
Iqgap1
Irak2
Irak3
Irf6
Irs1
Isl1
Islr
Isyna1
Itga10
Itga6
Itga7
Itgb1
Itgb1bp1
Itgb2
Itgb4
Itgb6
Itln1
Itm2c
Jade2
Jag2
Jarid2
Jdp2
Junb
Kat2a
Kat2b
Kat6b
Katnb1
Kbtbd13
Kbtbd8
Kcnip3
Kcnj2
Kcnn4
Kdf1
Kdm3b
Kdm6b
Kif1b
Kif20b
Kif3a
Kif7
Kl
Klf10
Klhl12
Klhl17
Klhl31
Klhl41
Klk5
Kmt2a
Kpna6
Kremen1
Kremen2
Krt10
Krt2
Krt26
Krt5
Krt76
Krt9
Krt90
Ky
Kynu
L1cam
L3mbtl3
Lage3
Lama5
Lamc1
Lamc2
Lamp3
Laptm4a
Large1
Lasp1
Lbr
Lbx1
Lef1
Lep
Lepr
Lfng
Lgals3
Lgi4
Lgmn
Lifr
Limk2
Lingo2
Lipt2
Lmbr1
Lmna
Lmo4
Lmx1b
Lnpk
Lrig3
Lrp1
Lrp4
Lrp5
Lrp6
Lrrk1
Lta
Ltbp1
Ltbp3
Ltbp4
Mamld1
Map1b
Map3k20
Map3k4
Map4k4
Map4k5
Mapk14
Mapkapk2
Marchf6
Marco
Marveld3
Mas1
Matn1
Matn3
Mb
Mbd4
Mbd5
Mbnl1
Mbtps1
Mbtps2
Mc3r
Mdfi
Mdga2
Mdm1
Mdm2
Mdm4
Mecom
Med1
Med25
Med31
Mef2c
Megf8
Meis1
Meis2
Meis3
Men1
Meox2
Mettl1
Mettl18
Mex3c
Mfn2
Mfsd1
Mgp
Mgrn1
Mia3
Mib1
Micu1
Mink1
Mitf
Mks1
Mllt3
Mmachc
Mmp13
Mmp14
Mmp16
Mmp2
Mmp9
Mogs
Morc2a
Mosmo
Mpzl2
Mrap
Mstn
Msx1
Msx2
Mtf2
Mtm1
Mtmr11
Mtmr2
Mtor
Mustn1
Mxra7
Mybpc2
Mycn
Myf5
Myf6
Myh10
Myh8
Mymx
Myo10
Myo18a
Myo6
Myof
Myog
Myoz1
Mysm1
Myt1l
Naa10
Naa25
Nabp2
Nacc1
Naglu
Nalf1
Nbr1
Ncdn
Ncoa6
Ncor1
Ndufs7
Neb
Nek1
Nelfa
Neurod2
Nexmif
Nf1
Nfatc1
Nfatc3
Nfia
Nfix
Nfxl1
Ngfr
Nipbl
Nlrp3
Nog
Nos3
Notch1
Notch2
Notum
Npat
Npffr2
Nppc
Npr2
Npr3
Npy1r
Nras
Nsdhl
Nsun2
Nt5c3
Nt5dc2
Ntrk1
Ntrk2
Nubp1
Nubp2
Nuggc
Nup37
Nxn
Obsl1
Ocln
Odaph
Ofcc1
Ofd1
Ogfod1
Opa3
Orc3
Osbp
Osbpl8
Osr1
Osr2
Ostm1
P2rx4
P2rx7
P2ry14
P3h1
P4ha1
Pabir2
Pacs2
Pah
Pals2
Pan3
Pank2
Pank3
Pappa
Pappa2
Papss2
Pax1
Pax3
Pax8
Pax9
Pbx1
Pbx2
Pbx4
Pbxip1
Pcdh18
Pcdha2
Pcdhb13
Pcgf2
Pcgf3
Pcgf6
Pcnt
Pcolce
Pcsk5
Pde3b
Pdgfra
Pdgfrb
Pdlim4
Pds5a
Pds5b
Pdzd8
Pdzk1
Pepd
Pfn1
Pgam5
Pgap1
Pgap4
Pgbd1
Pgbd5
Pglyrp4
Pgr
Phc1
Phc2
Phex
Phf20l1
Phgdh
Phka1
Phospho1
Pias2
Pias4
Piezo1
Pign
Pigq
Pik3ca
Pip4k2b
Pitx1
Pitx2
Pkd1
Pkdcc
Pkia
Plaat1
Plaat3
Plag1
Plagl1
Plcb1
Plcg2
Plec
Plek2
Plekhm1
Plin1
Pln
Plod2
Pls3
Plxna1
Plxna2
Pnpt1
Poc1a
Pole4
Por
Porcn
Postn
Pou2af3
Ppargc1a
Ppat
Ppib
Ppm1a
Ppp6c
Prdm1
Prdm14
Prdm4
Prdm8
Prg4
Prickle1
Prkab1
Prkar1a
Prkcd
Prkd3
Prkg2
Prodh
Prpsap2
Prrt2
Prrx1
Prrx2
Prss48
Psen1
Psen2
Psip1
Psmb11
Psph
Pstpip2
Ptch1
Ptchd4
Pten
Ptgs2
Pth
Pth1r
Pthlh
Ptk2
Ptk7
Ptov1
Ptp4a1
Ptp4a2
Ptpn11
Ptpn2
Ptpn6
Ptpn9
Ptprc
Ptpre
Pygo2
Pyy
Qsox1
R3hdml
Rab23
Rab33b
Rab34
Rabgap1
Rabl2
Rac1
Rad50
Rad51d
Rad54l2
Rai1
Rai2
Rala
Raly
Rara
Rarb
Rarg
Rasal3
Rax
Rbfox1
Rbl1
Rbl2
Rbm45
Rc3h2
Rcan2
Rccd1
Rcn1
Rdh10
Reck
Recql4
Rela
Ret
Rexo1
Rfng
Rft1
Rgl1
Rgn
Rgs10
Rhbdf2
Rhobtb3
Rin3
Riox1
Ripk4
Rln1
Rnase6
Rnaseh2c
Rnd3
Rnf10
Rnf113a1
Rnf13
Rnf135
Rnf146
Rnf43
Ror2
Rpgrip1l
Rpl10a
Rpl24
Rpl27a
Rpl38
Rpl5
Rps12
Rps19
Rps20
Rps6
Rps6ka3
Rps6kb1
Rps7
Rspo2
Rspo3
Rspo4
Runx1
Runx2
Runx3
Rxra
Ryk
Ryr1
S1pr1
Sacs
Sall1
Sall3
Sall4
Satb2
Sc5d
Scarf2
Scel
Schip1
Sclt1
Scmh1
Scnn1b
Scube2
Scube3
Scx
Scyl1
Sdccag8
Secisbp2l
Selenon
Sema3a
Sema3c
Septin5
Serpinb12
Serpine1
Serpinh1
Setd2
Setd3
Sfn
Sfrp2
Sfrp4
Sgca
Sgcb
Sgcg
Sgip1
Sgpl1
Sgsh
Sh3bp2
Sh3pxd2a
Sh3pxd2b
Shank3
Shh
Shox2
Sik3
Sirt1
Six1
Ski
Slc10a7
Slc13a1
Slc13a5
Slc22a17
Slc24a3
Slc25a1
Slc26a2
Slc29a1
Slc29a4
Slc30a2
Slc30a4
Slc30a5
Slc35a3
Slc35d1
Slc36a1
Slc36a2
Slc37a4
Slc38a10
Slc38a2
Slc39a1
Slc39a13
Slc39a14
Slc39a2
Slc39a3
Slc4a2
Slc4a4
Slc52a3
Slc5a1
Slc5a6
Slc6a3
Slc7a11
Slc7a2
Slc7a8
Slk
Slmap
Slurp1
Smad3
Smad4
Smarca4
Smarcad1
Smarcal1
Smchd1
Smg9
Smo
Smoc1
Smpd3
Snap25
Snapc4
Snd1
Snx10
Snx3
Socs2
Sod1
Sod2
Son
Sost
Sox11
Sox5
Sox6
Sox8
Sox9
Sp3
Sp6
Sp7
Sp8
Sp9
Sparc
Spata31f3
Spata6
Spg21
Spin1
Spin4
Spn
Spns3
Spon1
Spop
Spp1
Spred2
Spry2
Spry4
Sptbn2
Src
Sspn
Sspo
St14
St6gal2
Stac3
Stard10
Stat1
Stim1
Stip1
Suco
Sufu
Sulf1
Sulf2
Sult2a8
Sumf1
Svep1
Syk
Syngr3
Synm
Syt17
T
Tab1
Taf10
Taf2
Tagln2
Tanc2
Tapt1
Tars3
Tasp1
Tbc1d32
Tbc1d5
Tbx1
Tbx15
Tbx2
Tbx3
Tbx4
Tbx5
Tcf15
Tcf7
Tcf7l1
Tcf7l2
Tcirg1
Tcof1
Tctn1
Tctn2
Tctn3
Tdg
Ten1
Tenm4
Tent5a
Tfap2a
Tfap2b
Tfpi2
Tg
Tgfb2
Tgfbr3
Thap11
Thbs1
Thbs3
Thra
Thrb
Timp1
Timp2
Tiparp
Tle4
Tm7sf2
Tmem107
Tmem125
Tmem132a
Tmem182
Tmem216
Tmem231
Tmem237
Tmem256
Tmem263
Tmem53
Tmem62
Tmem63b
Tmem86a
Tmem8b
Tmlhe
Tmpo
Tmprss6
Tnf
Tnfrsf11a
Tnfrsf11b
Tnfsf11
Tnik
Tnni1
Tnni2
Tnnt3
Tns3
Togaram1
Tox2
Tpo
Traf3ip1
Traf4
Traf6
Tram2
Trex1
Trib2
Trim16
Trim17
Trim30b
Trim55
Trim63
Trip11
Trip13
Trp53
Trp63
Trps1
Trpv4
Trpv5
Tshr
Tshz1
Ttbk2
Ttc21b
Ttc28
Ttn
Tubgcp2
Tulp3
Tulp4
Twist1
Twsg1
Tyr
Tyro3
Ubap2l
Ube2f
Ube2g1
Ube2j1
Ube2j2
Ube3c
Ube4a
Ubl7
Ubr7
Uchl1
Uncx
Upf3b
Uqcc3
Usp12
Uxs1
Vangl1
Vangl2
Vcan
Vcl
Vcp
Vdr
Vegfa
Vgf
Vhl
Vkorc1
Vps25
Vps33a
Vps54
Wbp11
Wdpcp
Wdr11
Wdr19
Wdr35
Wdr4
Wdsub1
Wfikkn1
Wfikkn2
Wls
Wnt10a
Wnt16
Wnt3
Wnt3a
Wnt4
Wnt5a
Wnt7a
Wnt7b
Wnt9a
Wwp1
Xrcc5
Xylt1
Ypel2
Ypel3
Ywhaz
Zbtb16
Zc2hc1b
Zc3h8
Zeb1
Zfand5
Zfhx4
Zfp106
Zfp219
Zfp260
Zfp366
Zfp474
Zfp521
Zfp831
Zfp950
Zhx3
Zic2
Zic3
Zmpste24
Znrf3
Zscan10
